# Spatiotemporal profiling reveals emergence of cell type-specific molecular aging and senescence programs in the spinal cord

**DOI:** 10.64898/2026.11.17.767384

**Authors:** Olena Kuksenko, Maya Xia, Aidan C. Daly, Christopher A. Jackson, Natalie Barretto, Imdadul Haq, Mark A. Watson, Christina D. King, Mariela Bejan, Patricia Santos, Courteney Mattison, Maria Hauge Pedersen, Neil A. Shneider, Vilas Menon, Birgit Schilling, Hemali Phatnani

## Abstract

The spinal cord is the primary relay center between the periphery and the brain, playing a critical role in sensory, motor and autonomic function. Despite its functional importance, the cellular and molecular changes underlying spinal cord aging and their relationship to cellular senescence – a hallmark associated with aging – remain incompletely understood. Here, we generated a cross-species, multi-omic atlas of spinal cord aging in mice and humans by integrating a combination of liquid chromatography-tandem mass spectrometry, Visium spatial transcriptomics, single-nucleus RNA-sequencing, and multiplexed immunofluorescence imaging. We identified converging age-associated increases in fibrinogen, laminin, and immune activation-associated proteins across the mouse and human spinal cord. Over the mouse lifespan, we further identified distinct spatiotemporal patterns of aging. Downregulated transcriptional programs, including synaptic signaling, mitochondrion organization, and autophagy, were most highly expressed in grey matter regions and in neurons. Upregulated transcriptional programs, including vascular and immune processes, were enriched in white matter regions and in endothelial cells and microglia, respectively. Notably, these increasing spatial modules were also enriched for senescence-associated genes. In the human spinal cord, endothelial cells and microglia were also most enriched for canonical senescence markers *CDKN1A* and *CDKN2A*, respectively. Overall, this study defines the shared, spatially-resolved, cell type-specific features associated with aging and senescence in the mouse and human spinal cord.
