## Supplemental Tables 1-13 for "Spatiotemporal profiling reveals emergence of cell type-specific molecular aging and senescence programs in the spinal cord": Table S1 Human Subjects.xlsx

### Sheet: Cohort Demographics
Subject ID	Age	Sex	Ethnicity	Tissue Type	PMI	Snap Frozen or Embedded in OCT	Diagnosis	Cause of death	Site	LC-MS	snRNA-seq	Highplex IF Imaging	LC-MS Sample ID
NEUNJ406FRR	16	F	Hispanic or Latino	Lumbar Spinal Cord	9.5	Unknown	Non-neurological control	Right heart failure due to pulmonary hypertension	Columbia University; New York Brain Bank	Y	N	N	HP3_SCL_16_F_Young_1
NY7129	30	M	Hispanic or Latino	Lumbar Spinal Cord	41.9	Fresh Frozen	Non-neurological control	Cardiac arrest	New York Brain Bank	Y	Y	N	HP3_SCL_30_M_Young_4
NY7094	34	F	Unknown	Lumbar Spinal Cord	39.5	Fresh Frozen	Non-neurological control	Cardiac arrest (complications in child birth)	New York Brain Bank	Y	Y	N	HP3_SCL_34_M_Young_2
NEURP319NH3	34	M	White	Lumbar Spinal Cord	40	Snap Frozen	Non-neurological control	Cardiac arrest, acute respiratory failure	Georgetown	Y	N	N	HP3_SCL_34_F_Young_3
H47	45	M	Unknown	Lumbar Spinal Cord	Unknown	Unknown	Non-neurological control	NDD - subarachnoid hemorrhage	Yadav et al.	N	N	Y	-
NY7052	47	M	Unknown	Lumbar Spinal Cord	17.9	Fresh Frozen	Non-neurological control	Pulmonary Emboli	New York Brain Bank	Y	Y	N	HP3_SCL_47_M_Middle_5
NEUXR099CKK	50	F	Hispanic or Latino	Lumbar Spinal Cord	5.5	Unknown	Non-neurological control	Cardiopulmonary arrest secondary to metastatic breast cancer	Columbia University	Y	Y	N	HP3_SCL_50_F_Middle_8
NY7075	51	F	Unknown	Lumbar Spinal Cord	21.4	Fresh Frozen	Non-neurological control	Multiorgan failure?	New York Brain Bank	N	Y	N	-
NEUEP010ZFE	51	M	Not Hispanic or Latino	Lumbar Spinal Cord	23	Unknown	Non-neurological control	Respiratory failure, Pulmonary thrombi	Georgetown	Y	N	N	HP3_SCL_51_M_Middle_11
NY7286	52	F	Unknown	Lumbar Spinal Cord	9.5	Fresh Frozen	Non-neurological control	Cardiac arrest	New York Brain Bank	N	Y	Y	-
NY7351	52	M	Unknown	Lumbar Spinal Cord	11.2	Fresh Frozen	Non-neurological control	Unknown	New York Brain Bank	N	Y	Y	-
NY7128	54	F	Asian	Lumbar Spinal Cord	32.4	Fresh Frozen	Non-neurological control	Sepsis	New York Brain Bank	Y	Y	N	HP3_SCL_54_F_Middle_6
NEUHD481VCL	54	F	Hispanic or Latino	Lumbar Spinal Cord	7	Unknown	Non-neurological control	Sudden Cardiac Death	Columbia University; New York Brain Bank	Y	Y	N	HP3_SCL_54_F_Middle_9
NEUTC015WBG	56	M	Hispanic or Latino	Lumbar Spinal Cord	2.37	Unknown	Non-neurological control	Intracerebral Hemorrhage	UCSD	Y	N	N	HP3_SCL_56_M_Middle_10
NEUGN121BVU	56	F	White	Lumbar Spinal Cord	46	Snap Frozen	Non-neurological control	Unknown	Georgetown	Y	N	N	HP3_SCL_56_F_Middle_12
H45	57	F	Unknown	Lumbar Spinal Cord	Unknown	Unknown	Non-neurological control	Cardiac death following stroke	Yadav et al.	N	N	Y	-
NY7213	60	M	White	Lumbar Spinal Cord	45.6	Fresh Frozen	Non-neurological control	Unknown	New York Brain Bank	Y	Y	Y	HP3_SCL_60_M_Middle_7
NY7346	61	F	Unknown	Lumbar Spinal Cord	47	Fresh Frozen	Non-neurological control	Unknown	New York Brain Bank	N	N	Y	-
NY7153	62	F	Unknown	Lumbar Spinal Cord	24.2	Fresh Frozen	Non-neurological control	Unknown	New York Brain Bank	Y	Y	N	HP3_SCL_62_F_Old_15
NY7201	63	M	Unknown	Lumbar Spinal Cord	56.4	Fresh Frozen	Non-neurological control	Cardiac Arrest	New York Brain Bank	N	Y	N	-
NY7270	65	M	Unknown	Lumbar Spinal Cord	24.5	Fresh Frozen	Non-neurological control	Respiratory failure	New York Brain Bank	N	Y	N	-
H43	65	M	Unknown	Lumbar Spinal Cord	Unknown	Unknown	Non-neurological control	Stroke-Intracerebral bleeding	Yadav et al.	N	N	Y	-
NY7195	66	M	White	Lumbar Spinal Cord	51.7	Fresh Frozen	Non-neurological control	Respiratory failure	New York Brain Bank	Y	Y	N	HP3_SCL_66_M_Old_16
NY7192	66	F	Unknown	Lumbar Spinal Cord	48.5	Fresh Frozen	Non-neurological control	Cardiopulmonary arrest secondary to aspiration pneumonia/ARDS	New York Brain Bank	N	Y	N	-
NY7274	66	F	Unknown	Lumbar Spinal Cord	67.2	Fresh Frozen	Non-neurological control	Cardiac Arrest	New York Brain Bank	N	Y	Y	-
NY7238	67	F	Unknown	Lumbar Spinal Cord	15.1	Fresh Frozen	Non-neurological control	Cardiopulmonary arrest	New York Brain Bank	Y	Y	Y	HP3_SCL_67_F_Old_19
NY7301	67	M	Unknown	Lumbar Spinal Cord	11.9	Fresh Frozen	Non-neurological control	Cardiac arrest	New York Brain Bank	N	N	Y	-
NY7233	68	M	White	Lumbar Spinal Cord	59.5	Fresh Frozen	Non-neurological control	Unknown	New York Brain Bank	Y	Y	N	HP3_SCL_68_M_Old_18
NEUWD570BTK	68	M	Not Hispanic or Latino	Lumbar Spinal Cord	10	Unknown	Non-neurological control	Cardiac failure	Georgetown	Y	N	N	HP3_SCL_68_M_Old_13
NY7149	71	M	Unknown	Lumbar Spinal Cord	53.5	Fresh Frozen	Non-neurological control	Unknown	New York Brain Bank	Y	Y	Y	HP3_SCL_71_M_Old_14
NY7183	71	F	Unknown	Lumbar Spinal Cord	26.6	Fresh Frozen	Non-neurological control	Unknown	New York Brain Bank	N	Y	N	-
NY7228	72	F	Unknown	Lumbar Spinal Cord	27.9	Fresh Frozen	Non-neurological control	Cardiac arrest	New York Brain Bank	Y	Y	N	HP3_SCL_72_F_Old_17
NY7170	74	F	Unknown	Lumbar Spinal Cord	37.2	Fresh Frozen	Non-neurological control	Unknown	New York Brain Bank	N	Y	Y	-
NEUVM032BF2	75	M	Not Hispanic or Latino	Lumbar Spinal Cord	8	Unknown	Non-neurological control	Pulmonary Embolism	Georgetown	N	Y	N	-
NEUCG659ERU	75	F	White	Lumbar Spinal Cord	20	Snap Frozen	Non-neurological control	Cardiac arrest, COPD, congestive heart failure	Georgetown	N	Y	N	-
NY7038	75	F	Other	Lumbar Spinal Cord	25.4	Fresh Frozen	Non-neurological control	Cardiac arrest	New York Brain Bank	Y	N	N	HP3_SCL_75_F_Old_20
NY7341	78	F	Unknown	Lumbar Spinal Cord	31.9	Fresh Frozen	Non-neurological control	Cardiac Arrest	New York Brain Bank	N	N	Y	-
NY7032	89+	M	White, non Hispanic	Lumbar Spinal Cord	Unknown	Fresh Frozen	Non-neurological control	Unknown	New York Brain Bank	N	Y	N	-
