## Supplemental Tables 1-13 for "Spatiotemporal profiling reveals emergence of cell type-specific molecular aging and senescence programs in the spinal cord": Table S2 Mouse Spaceranger Metrics.xlsx

### Sheet: Mouse Spaceranger
Sample ID	Level 1 (Age)	Level 2 (Sex)	Level 3 (Mouse ID)	Number of Spots Under Tissue	Number of Reads	Mean Reads per Spot	Mean Reads Under Tissue per Spot	Fraction of Spots Under Tissue	Median Genes per Spot	Median UMI Counts per Spot	Valid Barcodes	Valid UMIs	Sequencing Saturation	Q30 Bases in Barcode	Q30 Bases in RNA Read	Q30 Bases in UMI	Reads Mapped to Genome	Reads Mapped Confidently to Genome	Reads Mapped Confidently to Intergenic Regions	Reads Mapped Confidently to Intronic Regions	Reads Mapped Confidently to Exonic Regions	Reads Mapped Confidently to Transcriptome	Reads Mapped Antisense to Gene	Fraction Reads in Spots Under Tissue	Total Genes Detected
V313-CGND-MA-00858-B	6M	Female	CGND-MA-00858	1771	93484336	52786.2	45423.8	0.354768	2042	4575	0.979959	0.999875	0.838919	0.9568	0.934104	0.947626	0.977072	0.84168	0.0113516	0.0122455	0.818083	0.791867	0.00818201	0.884671	20499
V313-CGND-MA-00860-D	6M	Male	CGND-MA-00860	1892	78113307	41286.1	35576.1	0.379006	1771	3776	0.979365	0.999879	0.821984	0.95708	0.944401	0.947824	0.974238	0.832401	0.0125995	0.0128603	0.806941	0.780984	0.00797663	0.888423	20427
V314-CGND-MA-00862-B	6M	Male	CGND-MA-00862	1725	87151929	50522.9	43488.8	0.345553	2214	5143	0.977402	0.999852	0.793803	0.95753	0.936748	0.948303	0.978628	0.828179	0.0117622	0.0129129	0.803504	0.778035	0.00753733	0.886324	21109
V314-CGND-MA-00864-D	6M	Female	CGND-MA-00864	2196	82685208	37652.6	30493.8	0.439904	1910.5	4036	0.97941	0.999846	0.732055	0.955398	0.937746	0.946026	0.971459	0.850187	0.0132515	0.0120291	0.824906	0.800045	0.00700567	0.833469	21489
V315-CGND-MA-00866-B	12M	Female	CGND-MA-00866	1680	85528630	50909.9	44609	0.336538	1391	2812.5	0.979413	0.999898	0.877431	0.956197	0.928558	0.946382	0.971237	0.823549	0.0127742	0.017845	0.79293	0.768809	0.00703912	0.903636	20166
V315-CGND-MA-00868-D	12M	Male	CGND-MA-00868	2038	99399770	48773.2	42526.7	0.408253	1013	1930	0.979508	0.999888	0.902319	0.956884	0.938051	0.947955	0.974312	0.821017	0.0126252	0.0189258	0.789466	0.7631	0.0077881	0.900363	19977
V316-CGND-MA-00870-B	12M	Male	CGND-MA-00870	2107	86353608	40984.2	35125.6	0.422075	1304	2399	0.979854	0.999897	0.839228	0.955571	0.941297	0.946632	0.972365	0.847714	0.0141195	0.0190747	0.81452	0.789677	0.00728066	0.882841	21268
V316-CGND-MA-00872-D	12M	Female	CGND-MA-00872	1735	107894847	62187.2	52083.1	0.347556	1397	2798	0.980927	0.999798	0.897838	0.957033	0.935557	0.947374	0.970065	0.812358	0.0151827	0.0198889	0.777286	0.751941	0.00773575	0.862608	20359
V321-CGND-MA-00890-B	18M	Female	CGND-MA-00890	1656	86971056	52518.8	45040.1	0.331731	2166	4959	0.977249	0.999863	0.827274	0.955389	0.932363	0.946005	0.977061	0.851322	0.0127298	0.0139764	0.824616	0.795631	0.00837695	0.882379	20895
V321-CGND-MA-00892-D	18M	Male	CGND-MA-00892	1570	114062757	72651.4	63664.3	0.314503	2316	5461.5	0.977654	0.999862	0.863184	0.957907	0.93398	0.949044	0.977087	0.857812	0.0130753	0.0163437	0.828393	0.799099	0.00937276	0.901225	21323
V322-CGND-MA-00894-B	18M	Male	CGND-MA-00894	2212	95242740	43057.3	38578.6	0.443109	1734	3631.5	0.979867	0.999877	0.848624	0.955726	0.925354	0.946458	0.97459	0.844755	0.0123965	0.01552	0.816838	0.791909	0.0075473	0.919147	21004
V322-CGND-MA-00896-D	18M	Female	CGND-MA-00896	1958	90791187	46369.3	38784.3	0.392228	1376.5	2694.5	0.979254	0.999864	0.877561	0.956308	0.935807	0.947739	0.973839	0.840019	0.0152317	0.020202	0.804585	0.778666	0.00831749	0.860164	20472
V323-CGND-MA-00898-B	24M	Female	CGND-MA-00898	2468	94054131	38109.5	28478.2	0.494391	1294.5	2404.5	0.980519	0.999878	0.850738	0.956804	0.931122	0.947705	0.979241	0.878705	0.0107256	0.0120344	0.855945	0.82938	0.00631208	0.767216	20774
V323-CGND-MA-00900-D	24M	Male	CGND-MA-00900	2018	106326647	52689.1	45998.8	0.404247	1855.5	4143	0.980017	0.999879	0.854101	0.956661	0.932652	0.946235	0.980063	0.848832	0.0111404	0.0123388	0.825352	0.796312	0.00853464	0.895344	20864
V324-CGND-MA-00902-B	24M	Male	CGND-MA-00902	2157	101282580	46955.3	41387.4	0.432091	1492	3043	0.981258	0.999902	0.878268	0.956775	0.939783	0.947321	0.980959	0.866372	0.0105063	0.0126085	0.843257	0.816971	0.00685926	0.903951	20567
V324-CGND-MA-00904-D	24M	Female	CGND-MA-00904	2132	103812543	48692.6	42101.2	0.427083	1682.5	3446	0.980236	0.999872	0.854242	0.955951	0.938714	0.946651	0.976887	0.854335	0.0131466	0.0152336	0.825954	0.800623	0.00717773	0.888252	21437
V325-CGND-MA-00906-B	30M	Female	CGND-MA-00906	2074	99978749	48205.8	43387.1	0.415465	1430.5	2863	0.977753	0.999886	0.889885	0.954895	0.933122	0.94563	0.97689	0.867787	0.0130597	0.0170122	0.837715	0.809613	0.0074017	0.925661	21079
V325-CGND-MA-00908-D	30M	Male	CGND-MA-00908	1871	102707426	54894.4	49312.5	0.3748	1842	4063	0.979979	0.999896	0.871747	0.955136	0.937715	0.94589	0.980738	0.848692	0.0107291	0.0127312	0.825232	0.799315	0.00654293	0.920719	20815
V326-CGND-MA-00910-B	30M	Male	CGND-MA-00910	2121	134337672	63337	57288.2	0.42488	1994	4417	0.977377	0.999882	0.884957	0.956417	0.924373	0.946975	0.977392	0.864546	0.0113346	0.0130498	0.840162	0.807548	0.00958156	0.92972	21722
V326-CGND-MA-00912-D	30M	Female	CGND-MA-00912	2119	100396067	47379	43438.1	0.424479	1898	4240	0.980276	0.999877	0.844274	0.956021	0.93107	0.947386	0.978217	0.846891	0.0118188	0.013412	0.82166	0.794184	0.00786298	0.938349	21393

### Sheet: Statistics
Metric	Group1	Group2	U_statistic	p_value	Median_Group1	Median_Group2	q_value	Significant	Significance
Median UMIs/spot	6M	12M	16	0.0285714	4297	2587.25	0.142857	FALSE	ns
Median UMIs/spot	6M	18M	9	0.885714	4297	4317.75	0.885714	FALSE	ns
Median UMIs/spot	6M	24M	14	0.114286	4297	3305.75	0.285714	FALSE	ns
Median UMIs/spot	6M	30M	10	0.685714	4297	4165.75	0.857143	FALSE	ns
Median UMIs/spot	12M	18M	2	0.114286	2587.25	4317.75	0.285714	FALSE	ns
Median UMIs/spot	12M	24M	3	0.2	2587.25	3305.75	0.4	FALSE	ns
Median UMIs/spot	12M	30M	0	0.0285714	2587.25	4165.75	0.142857	FALSE	ns
Median UMIs/spot	18M	24M	12	0.342857	4317.75	3305.75	0.489796	FALSE	ns
Median UMIs/spot	18M	30M	9	0.885714	4317.75	4165.75	0.885714	FALSE	ns
Median UMIs/spot	24M	30M	4	0.342857	3305.75	4165.75	0.489796	FALSE	ns
Median genes/spot	6M	12M	16	0.0285714	1964	1335.25	0.142857	FALSE	ns
Median genes/spot	6M	18M	9	0.885714	1964	1945.5	0.885714	FALSE	ns
Median genes/spot	6M	24M	15	0.0571429	1964	1609.25	0.142857	FALSE	ns
Median genes/spot	6M	30M	12	0.342857	1964	1862.75	0.428571	FALSE	ns
Median genes/spot	12M	18M	1	0.0571429	1335.25	1945.5	0.142857	FALSE	ns
Median genes/spot	12M	24M	3	0.2	1335.25	1609.25	0.4	FALSE	ns
Median genes/spot	12M	30M	0	0.0285714	1335.25	1862.75	0.142857	FALSE	ns
Median genes/spot	18M	24M	12	0.342857	1945.5	1609.25	0.428571	FALSE	ns
Median genes/spot	18M	30M	9	0.885714	1945.5	1862.75	0.885714	FALSE	ns
Median genes/spot	24M	30M	4	0.342857	1609.25	1862.75	0.428571	FALSE	ns
