## Supplemental Tables 1-13 for "Spatiotemporal profiling reveals emergence of cell type-specific molecular aging and senescence programs in the spinal cord": Table S3 Human and Mouse Cellranger Metrics.xlsx

### Sheet: Human
Subject ID	Genome	Pipeline version	Estimated Number of Cells	Mean Reads per Cell	Median Genes per Cell	Number of Reads	Valid Barcodes	Valid UMIs	Sequencing Saturation	Q30 Bases in Barcode	Q30 Bases in RNA Read	Q30 Bases in UMI	Reads Mapped to Genome	Reads Mapped Confidently to Genome	Reads Mapped Confidently to Intergenic Regions	Reads Mapped Confidently to Intronic Regions	Reads Mapped Confidently to Exonic Regions	Reads Mapped Confidently to Transcriptome	Reads Mapped Antisense to Gene	Fraction Reads in Cells	Total Genes Detected	Median UMI Counts per Cell
T-5404	GRCh38	cellranger-9.0.0	20518	40395	1311	828830243	0.807	0.999	0.744	0.958	0.961	0.97	0.971	0.759	0.062	0.437	0.26	0.451	0.241	0.877	34255	1958
T-5213	GRCh38	cellranger-9.0.0	19016	47628	1447	905684942	0.787	0.999	0.768	0.959	0.964	0.972	0.975	0.785	0.058	0.496	0.231	0.46	0.262	0.925	33723	2242
GBB-19-13	GRCh38	cellranger-9.0.0	12667	29122	1435	368886469	0.896	0.992	0.745	0.958	0.97	0.978	0.975	0.816	0.053	0.473	0.289	0.587	0.169	0.912	32915	2342
GBB-24-03	GRCh38	cellranger-9.0.0	6999	52778	1664	369395014	0.898	0.992	0.818	0.961	0.969	0.979	0.977	0.813	0.056	0.408	0.349	0.595	0.156	0.892	31792	3177
NY7032	GRCh38	cellranger-9.0.0	9338	31748	1366	296459993	0.882	0.992	0.724	0.958	0.969	0.978	0.975	0.704	0.062	0.36	0.282	0.499	0.138	0.868	32597	2334
NY7052	GRCh38	cellranger-9.0.0	4063	125003	1035	507888827	0.857	0.993	0.858	0.967	0.963	0.976	0.971	0.516	0.047	0.213	0.256	0.383	0.083	0.758	30479	1697
NY7075	GRCh38	cellranger-9.0.0	6218	53626	1732	333446440	0.892	0.992	0.798	0.958	0.966	0.978	0.969	0.801	0.086	0.506	0.209	0.501	0.208	0.895	33587	3052
NY7094	GRCh38	cellranger-9.0.0	3568	215835	1435	770101033	0.879	0.993	0.938	0.969	0.951	0.977	0.925	0.714	0.069	0.35	0.295	0.491	0.15	0.821	31123	2534
NY7129	GRCh38	cellranger-9.0.0	18551	28247	467	524018551	0.864	0.993	0.887	0.967	0.961	0.976	0.957	0.678	0.062	0.349	0.267	0.441	0.171	0.68	31405	587
NY7128	GRCh38	cellranger-9.0.0	6194	93009	611	576099930	0.858	0.993	0.902	0.969	0.96	0.976	0.941	0.564	0.066	0.252	0.246	0.372	0.122	0.454	29372	776
NY7149	GRCh38	cellranger-9.0.0	21906	15132	1183	331488775	0.901	0.992	0.588	0.961	0.969	0.979	0.974	0.853	0.055	0.478	0.319	0.611	0.18	0.921	33478	1728
NY7153	GRCh38	cellranger-9.0.0	1417	438994	1057	622054816	0.893	0.993	0.968	0.967	0.962	0.975	0.963	0.668	0.073	0.245	0.351	0.506	0.086	0.641	27475	1758
NY7170	GRCh38	cellranger-9.0.0	50951	11252	348	573285503	0.89	0.993	0.897	0.97	0.965	0.977	0.971	0.827	0.049	0.438	0.341	0.578	0.195	0.88	31950	401
NY7183	GRCh38	cellranger-9.0.0	4028	85054	1104	342596080	0.886	0.992	0.857	0.957	0.964	0.977	0.957	0.727	0.086	0.302	0.34	0.481	0.157	0.725	31899	1855
NY7192	GRCh38	cellranger-9.0.0	8749	88124	1469	770994911	0.907	0.993	0.914	0.971	0.965	0.978	0.97	0.858	0.052	0.445	0.362	0.641	0.159	0.904	31341	2525
NY7195	GRCh38	cellranger-9.0.0	6690	48034	1485	321347384	0.893	0.992	0.779	0.959	0.968	0.978	0.974	0.674	0.07	0.355	0.248	0.457	0.142	0.849	32051	2688
NY7201	GRCh38	cellranger-9.0.0	9282	53412	1421	495767679	0.893	0.992	0.832	0.959	0.966	0.978	0.967	0.813	0.072	0.388	0.353	0.55	0.186	0.845	33307	2498
NY7213	GRCh38	cellranger-9.0.0	4840	75239	1242	364157016	0.889	0.992	0.833	0.96	0.967	0.978	0.967	0.725	0.086	0.281	0.357	0.485	0.15	0.68	32340	2095
NY7228	GRCh38	cellranger-9.0.0	3832	189107	1150	724659850	0.913	0.993	0.968	0.968	0.963	0.976	0.958	0.84	0.048	0.449	0.343	0.647	0.139	0.872	29620	1904
NY7233	GRCh38	cellranger-9.0.0	7865	70290	1433	552832714	0.916	0.993	0.897	0.967	0.965	0.975	0.971	0.89	0.05	0.429	0.411	0.669	0.165	0.868	31613	2339
NY7238	GRCh38	cellranger-9.0.0	12394	43883	1042	543879742	0.911	0.993	0.882	0.968	0.966	0.976	0.973	0.88	0.05	0.426	0.404	0.655	0.169	0.856	32050	1598
NY7274	GRCh38	cellranger-9.0.0	13619	44176	1320	601636782	0.912	0.993	0.864	0.966	0.964	0.974	0.971	0.915	0.046	0.514	0.355	0.65	0.211	0.93	31902	2203
NY7270	GRCh38	cellranger-9.0.0	14674	42841	602	628644074	0.894	0.993	0.909	0.97	0.964	0.977	0.967	0.828	0.051	0.455	0.323	0.573	0.198	0.521	30601	745
NY7286	GRCh38	cellranger-9.0.0	16695	51177	1693	854397742	0.79	0.999	0.714	0.955	0.959	0.969	0.976	0.763	0.069	0.441	0.253	0.44	0.249	0.89	33786	3040
NY7351	GRCh38	cellranger-9.0.0	37116	22349	1056	829512806	0.803	0.999	0.704	0.954	0.963	0.969	0.971	0.752	0.068	0.422	0.262	0.43	0.249	0.878	34802	1446

### Sheet: Mouse Studies
GSE Study ID	BioSample ID	Sample Name	Condition	Genome	Pipeline version	Estimated Number of Cells	Mean Reads per Cell	Median Genes per Cell	Number of Reads	Valid Barcodes	Valid UMIs	Sequencing Saturation	Q30 Bases in Barcode	Q30 Bases in RNA Read	Q30 Bases in UMI	Reads Mapped to Genome	Reads Mapped Confidently to Genome	Reads Mapped Confidently to Intergenic Regions	Reads Mapped Confidently to Intronic Regions	Reads Mapped Confidently to Exonic Regions	Reads Mapped Confidently to Transcriptome	Reads Mapped Antisense to Gene	Fraction Reads in Cells	Total Genes Detected	Median UMI Counts per Cell
GSE161621	SAMN16816776	GSM4911289	replicate1_male_female	mm10_gencode_vM25	cellranger-9.0.0	18417	6347	1181	116887738	0.934	0.999	0.043	0.948	0.891	0.936	0.939	0.921	0.062	0.681	0.178	0.43	0.422	0.913	33850	1913
GSE161621	SAMN16816773	GSM4911292	replicate3_female	mm10_gencode_vM25	cellranger-9.0.0	2692	66176	4686	178147013	0.961	0.999	0.506	0.962	0.905	0.955	0.948	0.93	0.059	0.596	0.275	0.664	0.195	0.782	32346	13960
GSE161621	SAMN16816772	GSM4911293	replicate4_male	mm10_gencode_vM25	cellranger-9.0.0	6744	27503	3406	185480646	0.956	0.999	0.23	0.981	0.893	0.981	0.938	0.919	0.062	0.611	0.246	0.548	0.3	0.853	34257	7780
GSE161621	SAMN16816775	GSM4911290	replicate2a_male_female	mm10_gencode_vM25	cellranger-9.0.0	5022	51395	4439	258107356	0.964	0.999	0.396	0.967	0.917	0.96	0.953	0.936	0.061	0.642	0.234	0.655	0.21	0.842	34625	13378
GSE161621	SAMN16816774	GSM4911291	replicate2b_male_female	mm10_gencode_vM25	cellranger-9.0.0	5788	49012	4520	283678814	0.964	0.999	0.39	0.967	0.918	0.961	0.954	0.938	0.062	0.636	0.24	0.671	0.194	0.842	34748	13761
GSE161621	SAMN16816771	GSM4911294	replicate5_female	mm10_gencode_vM25	cellranger-9.0.0	2969	74074	3534	219926399	0.967	1	0.717	0.952	0.922	0.948	0.938	0.914	0.058	0.527	0.329	0.712	0.134	0.719	30484	8701
GSE167597	SAMN18063052	GSM5111199	Thoracic_F_rep3	mm10_gencode_vM25	cellranger-9.0.0	2947	37151	3316	109483870	0.965	1	0.224	0.972	0.93	0.974	0.922	0.903	0.056	0.624	0.223	0.376	0.465	0.805	31227	7874
GSE167597	SAMN18063053	GSM5111198	Cervical_F_rep3	mm10_gencode_vM25	cellranger-9.0.0	2520	39402	3397	99292520	0.977	1	0.228	0.972	0.929	0.974	0.925	0.907	0.057	0.655	0.195	0.685	0.154	0.526	29264	9922
GSE167597	SAMN18063057	GSM5111194	Lumbar/Sacral_M+F_rep1	mm10_gencode_vM25	cellranger-9.0.0	6891	5849	1355	40303661	0.979	0.998	0.069	0.967	0.898	0.97	0.93	0.913	0.064	0.616	0.233	0.728	0.109	0.684	27367	2378
GSE167597	SAMN18063059	GSM5111192	Cervical_M+F_rep1	mm10_gencode_vM25	cellranger-9.0.0	4768	9233	1878	44024181	0.981	0.998	0.073	0.967	0.893	0.97	0.934	0.917	0.062	0.609	0.246	0.753	0.089	0.634	27251	3698
GSE167597	SAMN18063054	GSM5111197	Lumbar/Sacral_M_rep2	mm10_gencode_vM25	cellranger-9.0.0	4567	22552	2920	102993301	0.968	0.999	0.175	0.966	0.915	0.973	0.903	0.881	0.057	0.551	0.273	0.526	0.29	0.79	31226	6693
GSE167597	SAMN18063055	GSM5111196	Thoracic_M_rep2	mm10_gencode_vM25	cellranger-9.0.0	3276	31973	3524	104742551	0.97	0.999	0.29	0.966	0.911	0.973	0.922	0.9	0.056	0.544	0.3	0.571	0.264	0.78	30789	8984
GSE167597	SAMN18063056	GSM5111195	Cervical_M_rep2	mm10_gencode_vM25	cellranger-9.0.0	1666	68785	4772	114596326	0.963	0.999	0.463	0.966	0.915	0.974	0.928	0.906	0.058	0.594	0.254	0.506	0.334	0.83	30441	15136
GSE167597	SAMN18063051	GSM5111200	Lumbar/Sacral_F_rep3	mm10_gencode_vM25	cellranger-9.0.0	4455	23130	2478	103043908	0.964	1	0.124	0.971	0.92	0.974	0.917	0.899	0.059	0.64	0.2	0.378	0.456	0.823	31799	5260
GSE167597	SAMN18063058	GSM5111193	Thoracic_M+F_rep1	mm10_gencode_vM25	cellranger-9.0.0	3090	14059	2630	43443640	0.982	0.998	0.115	0.966	0.891	0.97	0.94	0.922	0.059	0.6	0.262	0.761	0.089	0.704	27264	6003
GSE184370	SAMN21487605	GSM5585230	EESREHAB->EES rep3	mm10_gencode_vM25	cellranger-9.0.0	5003	4	1	19320	0.973	1	0.02	0.86	0.277	0.874	0.437	0.413	0.027	0.188	0.198	0.292	0.09	1	3060	1
GSE184370	SAMN21487609	GSM5585234	EESREHAB->EES::cortex::walking rep1	mm10_gencode_vM25	cellranger-9.0.0	2801	75925	730	212664843	0.954	0.998	0.882	0.967	0.71	0.971	0.92	0.868	0.046	0.386	0.436	0.611	0.202	0.337	25300	1053
GSE184370	SAMN21487602	GSM5585227	EESREHAB->EES::walking rep3	mm10_gencode_vM25	cellranger-9.0.0	2567	89500	736	229747102	0.953	0.998	0.912	0.966	0.727	0.971	0.928	0.874	0.045	0.382	0.446	0.631	0.187	0.369	24848	1023
GSE184370	SAMN21487597	GSM5585218	SCI rep3	mm10_gencode_vM25	cellranger-9.0.0	3024	79498	752	240401901	0.957	0.998	0.913	0.967	0.727	0.971	0.925	0.873	0.044	0.391	0.439	0.621	0.199	0.375	24605	1086
GSE184370	SAMN21487626	GSM5585219	Uninjured rep1	mm10_gencode_vM25	cellranger-9.0.0	2532	105537	730	267219462	0.948	1	0.926	0.978	0.656	0.978	0.911	0.865	0.05	0.378	0.436	0.576	0.23	0.4	24977	1045
GSE184370	SAMN21487611	GSM5585236	EESREHAB->EES::cortex::walking rep3	mm10_gencode_vM25	cellranger-9.0.0	4943	57073	801	282110153	0.949	1	0.88	0.978	0.636	0.978	0.91	0.876	0.054	0.472	0.351	0.642	0.171	0.404	26494	1103
GSE184370	SAMN21487613	GSM5585238	EESREHAB->EES::cortex rep2	mm10_gencode_vM25	cellranger-9.0.0	3335	78048	438	260289661	0.958	1	0.929	0.962	0.699	0.972	0.933	0.848	0.043	0.299	0.506	0.641	0.154	0.294	23931	558
GSE184370	SAMN21487604	GSM5585229	EESREHAB->EES rep2	mm10_gencode_vM25	cellranger-9.0.0	1789	144292	666	258138556	0.962	1	0.935	0.963	0.652	0.972	0.929	0.847	0.042	0.317	0.489	0.632	0.165	0.268	23467	925
GSE184370	SAMN21487608	GSM5585233	SCI->EES::walking rep3	mm10_gencode_vM25	cellranger-9.0.0	1799	145321	639	261433276	0.949	1	0.938	0.961	0.666	0.971	0.921	0.88	0.055	0.442	0.383	0.646	0.17	0.263	22586	855
GSE184370	SAMN21487594	GSM5585221	Uninjured rep3	mm10_gencode_vM25	cellranger-9.0.0	2883	94538	499	272553742	0.96	1	0.953	0.962	0.693	0.972	0.936	0.888	0.043	0.346	0.498	0.629	0.206	0.401	23769	676
GSE184370	SAMN21487593	GSM5585220	Uninjured rep2	mm10_gencode_vM25	cellranger-9.0.0	3252	86958	546	282786041	0.952	0.998	0.939	0.966	0.722	0.971	0.923	0.869	0.041	0.377	0.451	0.576	0.243	0.416	24504	781
GSE184370	SAMN21487600	GSM5585225	EESREHAB->EES::walking rep1	mm10_gencode_vM25	cellranger-9.0.0	2190	129052	924	282624331	0.956	1	0.934	0.962	0.671	0.971	0.929	0.887	0.055	0.419	0.412	0.627	0.195	0.402	25022	1382
GSE184370	SAMN21487603	GSM5585228	EESREHAB->EES rep1	mm10_gencode_vM25	cellranger-9.0.0	2816	106407	824	299642984	0.949	1	0.917	0.974	0.728	0.977	0.919	0.874	0.052	0.424	0.398	0.629	0.183	0.328	24976	1120
GSE184370	SAMN21487607	GSM5585232	SCI->EES::walking rep2	mm10_gencode_vM25	cellranger-9.0.0	2020	142749	748	288353288	0.955	1	0.948	0.961	0.69	0.971	0.93	0.891	0.051	0.467	0.372	0.63	0.2	0.352	23986	1048
GSE184370	SAMN21487595	GSM5585222	EESREHAB rep1	mm10_gencode_vM25	cellranger-9.0.0	2499	115734	674	289219144	0.954	0.998	0.933	0.967	0.716	0.971	0.928	0.873	0.044	0.362	0.467	0.619	0.201	0.329	24474	943
GSE184370	SAMN21487625	GSM5585216	SCI rep1	mm10_gencode_vM25	cellranger-9.0.0	3035	95491	796	289816394	0.961	1	0.929	0.962	0.69	0.972	0.929	0.887	0.049	0.409	0.43	0.617	0.212	0.452	25557	1154
GSE184370	SAMN21487614	GSM5585239	EESREHAB->EES::cortex rep3	mm10_gencode_vM25	cellranger-9.0.0	1364	216284	777	295011722	0.954	1	0.948	0.96	0.689	0.97	0.919	0.882	0.06	0.451	0.371	0.635	0.177	0.332	23587	1102
GSE184370	SAMN21487610	GSM5585235	EESREHAB->EES::cortex::walking rep2	mm10_gencode_vM25	cellranger-9.0.0	2761	116858	904	322646271	0.949	1	0.919	0.974	0.757	0.977	0.929	0.886	0.055	0.423	0.408	0.606	0.216	0.354	25263	1272
GSE184370	SAMN21487599	GSM5585224	EESREHAB rep3	mm10_gencode_vM25	cellranger-9.0.0	4771	64662	720	308503913	0.95	1	0.901	0.978	0.656	0.978	0.91	0.861	0.049	0.411	0.4	0.576	0.226	0.435	26776	980
GSE184370	SAMN21487598	GSM5585223	EESREHAB rep2	mm10_gencode_vM25	cellranger-9.0.0	4002	82219	771	329040038	0.949	1	0.916	0.974	0.809	0.977	0.946	0.902	0.05	0.431	0.42	0.663	0.178	0.382	25728	1075
GSE184370	SAMN21487612	GSM5585237	EESREHAB->EES::cortex rep1	mm10_gencode_vM25	cellranger-9.0.0	3221	100062	798	322298482	0.946	1	0.917	0.978	0.646	0.978	0.907	0.867	0.058	0.439	0.371	0.613	0.188	0.372	25978	1140
GSE184370	SAMN21487601	GSM5585226	EESREHAB->EES::walking rep2	mm10_gencode_vM25	cellranger-9.0.0	3697	94106	877	347910158	0.953	1	0.922	0.979	0.657	0.979	0.914	0.875	0.053	0.447	0.375	0.631	0.182	0.446	26748	1274
GSE184370	SAMN21487606	GSM5585231	SCI->EES::walking rep1	mm10_gencode_vM25	cellranger-9.0.0	2242	148193	674	332248713	0.956	0.999	0.94	0.967	0.743	0.972	0.916	0.864	0.047	0.384	0.433	0.644	0.164	0.323	24499	946
GSE184370	SAMN21487596	GSM5585217	SCI rep2	mm10_gencode_vM25	cellranger-9.0.0	2752	126627	812	348476249	0.947	0.998	0.926	0.965	0.717	0.97	0.879	0.835	0.044	0.377	0.413	0.556	0.227	0.409	25916	1246
GSE172167	SAMN18750992	GSM5243306	1dpi_c	mm10_gencode_vM25	cellranger-9.0.0	2809	87314	737	245264753	0.96	0.999	0.927	0.968	0.725	0.972	0.928	0.887	0.048	0.403	0.436	0.646	0.183	0.447	25013	1069
GSE172167	SAMN18750997	GSM5243301	Uninjured_a	mm10_gencode_vM25	cellranger-9.0.0	2720	198048	734	538691408	0.95	1	0.958	0.976	0.703	0.977	0.92	0.875	0.05	0.382	0.444	0.585	0.232	0.409	25617	1052
GSE172167	SAMN18750985	GSM5243313	6wpi_a	mm10_gencode_vM25	cellranger-9.0.0	24837	6	1	146756	0.98	1	0.008	0.808	0.194	0.821	0.297	0.276	0.016	0.11	0.15	0.204	0.054	1	8163	1
GSE172167	SAMN18750987	GSM5243311	3wpi_b	mm10_gencode_vM25	cellranger-9.0.0	6546	46102	735	301782899	0.95	1	0.872	0.978	0.66	0.978	0.909	0.872	0.052	0.456	0.364	0.601	0.21	0.432	27463	1030
GSE172167	SAMN18750984	GSM5243314	6wpi_b	mm10_gencode_vM25	cellranger-9.0.0	2758	126351	810	348476249	0.947	0.998	0.926	0.965	0.701	0.97	0.878	0.836	0.044	0.378	0.414	0.557	0.227	0.409	25720	1244
GSE172167	SAMN18750983	GSM5243315	6wpi_c	mm10_gencode_vM25	cellranger-9.0.0	3036	79184	750	240401901	0.957	0.998	0.913	0.967	0.712	0.971	0.924	0.874	0.043	0.391	0.44	0.622	0.199	0.375	24476	1082
GSE172167	SAMN18750996	GSM5243302	Uninjured_b	mm10_gencode_vM25	cellranger-9.0.0	3213	198212	597	636853856	0.949	0.999	0.968	0.971	0.748	0.974	0.928	0.877	0.042	0.379	0.456	0.582	0.244	0.413	25265	860
GSE172167	SAMN18750993	GSM5243305	1dpi_b	mm10_gencode_vM25	cellranger-9.0.0	4680	69922	780	327233158	0.953	1	0.898	0.979	0.641	0.978	0.914	0.861	0.045	0.353	0.463	0.602	0.205	0.448	27099	1118
GSE172167	SAMN18750988	GSM5243310	3wpi_a	mm10_gencode_vM25	cellranger-9.0.0	3586	84372	766	302556397	0.953	1	0.91	0.974	0.793	0.977	0.933	0.891	0.048	0.388	0.455	0.601	0.233	0.41	25698	1083
GSE172167	SAMN18750990	GSM5243308	1wpi_b	mm10_gencode_vM25	cellranger-9.0.0	4568	69370	900	316882403	0.947	1	0.887	0.978	0.6	0.978	0.891	0.852	0.051	0.419	0.382	0.598	0.194	0.429	26871	1340
GSE172167	SAMN18750989	GSM5243309	1wpi_c	mm10_gencode_vM25	cellranger-9.0.0	1997	112912	738	225486008	0.939	1	0.926	0.978	0.636	0.978	0.91	0.875	0.052	0.467	0.356	0.622	0.192	0.335	23607	1079
GSE172167	SAMN18750994	GSM5243304	1dpi_a	mm10_gencode_vM25	cellranger-9.0.0	4665	68129	767	317823435	0.956	1	0.906	0.975	0.75	0.976	0.931	0.886	0.051	0.387	0.448	0.603	0.223	0.45	26599	1091
GSE172167	SAMN18750995	GSM5243303	Uninjured_c	mm10_gencode_vM25	cellranger-9.0.0	2882	251753	546	725550923	0.957	1	0.979	0.97	0.736	0.975	0.938	0.893	0.043	0.349	0.501	0.633	0.207	0.4	24591	744
GSE172167	SAMN18750986	GSM5243312	3wpi_c	mm10_gencode_vM25	cellranger-9.0.0	3284	97665	732	320732276	0.947	0.998	0.934	0.966	0.737	0.971	0.935	0.9	0.047	0.447	0.406	0.618	0.226	0.377	24642	1052
GSE172167	SAMN18750991	GSM5243307	1wpi_a	mm10_gencode_vM25	cellranger-9.0.0	3130	111613	803	349349301	0.95	1	0.921	0.975	0.757	0.977	0.936	0.885	0.046	0.401	0.438	0.642	0.186	0.335	25234	1144
GSE248684	SAMN38451860	GSM7918777	AR97Q_6w	mm10_gencode_vM25	cellranger-9.0.0	7664	25336	1491	194176890	0.977	0.999	0.464	0.969	0.919	0.967	0.943	0.922	0.054	0.641	0.227	0.785	0.07	0.622	32456	2754
GSE248684	SAMN38451856	GSM7918781	Wild type_6w	mm10_gencode_vM25	cellranger-9.0.0	9104	23557	1630	214458952	0.974	0.999	0.49	0.971	0.923	0.968	0.946	0.927	0.053	0.653	0.221	0.763	0.098	0.743	33224	3253
GSE248684	SAMN38451861	GSM7918776	AR97Q_3w	mm10_gencode_vM25	cellranger-9.0.0	5926	7719	494	45742242	0.977	1	0.546	0.983	0.927	0.981	0.927	0.904	0.054	0.625	0.225	0.792	0.046	0.343	23938	705
GSE248684	SAMN38451859	GSM7918778	AR97Q_9w	mm10_gencode_vM25	cellranger-9.0.0	7282	9851	712	71737753	0.979	1	0.541	0.98	0.927	0.981	0.94	0.919	0.054	0.652	0.213	0.788	0.065	0.483	27025	1090
GSE248684	SAMN38451858	GSM7918779	AR97Q_13w	mm10_gencode_vM25	cellranger-9.0.0	8148	30738	2015	250451577	0.98	1	0.498	0.972	0.846	0.972	0.92	0.9	0.058	0.568	0.274	0.785	0.044	0.542	32639	4122
GSE248684	SAMN38451857	GSM7918780	Wild type_3w	mm10_gencode_vM25	cellranger-9.0.0	5172	14619	793	75609196	0.979	1	0.573	0.981	0.91	0.98	0.922	0.899	0.056	0.618	0.226	0.788	0.043	0.371	26117	1308
GSE248684	SAMN38451855	GSM7918782	Wild type_9w	mm10_gencode_vM25	cellranger-9.0.0	7408	9967	816	73837129	0.976	1	0.56	0.982	0.921	0.981	0.942	0.921	0.055	0.643	0.223	0.768	0.085	0.568	28111	1269
GSE248684	SAMN38451854	GSM7918783	Wild type_13w	mm10_gencode_vM25	cellranger-9.0.0	14698	28918	2457	425043789	0.979	1	0.437	0.978	0.936	0.977	0.951	0.933	0.053	0.638	0.243	0.808	0.06	0.597	34446	5516
