## Supplemental Tables 1-13 for "Spatiotemporal profiling reveals emergence of cell type-specific molecular aging and senescence programs in the spinal cord": Table S4 Human and Mouse snRNAseq Annotations Markers.xlsx

### Sheet: Human
ENSEMBL ID	Gene Name	Cell Type	Cell Subtype	Citation
ENSG00000132639	SNAP25	Pan-neuronal
ENSG00000102003	SYP	Pan-neuronal
ENSG00000167281	RBFOX3	Pan-neuronal
ENSG00000091664	SLC17A6	Excitatory Neuron
ENSG00000128683	GAD1	Inhibitory Neuron
ENSG00000136750	GAD2	Inhibitory Neuron
ENSG00000075891	PAX2	Inhibitory Neuron
ENSG00000165970	SLC6A5	Inhibitory Neuron
ENSG00000115665	SLC5A7	Motor Neuron		10.1016/j.neuron.2023.01.007
ENSG00000135406	PRPH	Motor Neuron		10.1016/j.neuron.2023.01.007
ENSG00000204655	MOG	Oligodendrocyte		10.1016/j.neuron.2023.01.007
ENSG00000197971	MBP	Oligodendrocyte		10.1016/j.neuron.2023.01.007
ENSG00000168314	MOBP	Oligodendrocyte		10.1016/j.neuron.2023.01.007
ENSG00000169313	P2RY12	Microglia
ENSG00000168329	CX3CR1	Microglia
ENSG00000107099	DOCK8	Microglia
ENSG00000095970	TREM2	Microglia
ENSG00000171885	AQP4	Astrocyte
ENSG00000131095	GFAP	Astrocyte
ENSG00000110436	SLC1A2	Astrocyte
ENSG00000144908	ALDH1L1	Astrocyte
ENSG00000184221	OLIG1	Oligodendrocyte Progenitor Cell
ENSG00000038427	VCAN	Oligodendrocyte Progenitor Cell
ENSG00000134853	PDGFRA	Oligodendrocyte Progenitor Cell
ENSG00000184113	CLDN5	Endothelial
ENSG00000110799	VWF	Endothelial
ENSG00000011465	DCN	Meninges		10.1016/j.neuron.2023.01.007
ENSG00000164692	COL1A2	Meninges		10.1016/j.neuron.2023.01.007
ENSG00000135643	KCNMB4	Oligodendrocyte	OPALIN Oligodendrocytes
ENSG00000253877	LINC01608	Oligodendrocyte	OPALIN Oligodendrocytes
ENSG00000197430	OPALIN	Oligodendrocyte	OPALIN Oligodendrocytes	10.1038/s41586-019-0903-2
ENSG00000156049	GNA14	Oligodendrocyte	RBFOX1 Oligodendrocytes
ENSG00000158865	SLC5A11	Oligodendrocyte	RBFOX1 Oligodendrocytes
ENSG00000103740	ACSBG1	Oligodendrocyte	RBFOX1 Oligodendrocytes
ENSG00000078328	RBFOX1	Oligodendrocyte	RBFOX1 Oligodendrocytes	10.1038/s41586-019-0903-2
ENSG00000112149	CD83	Microglia	Perivascular Microglia	10.1016/j.neuron.2023.01.007
ENSG00000119508	NR4A3	Microglia	Perivascular Microglia	10.1016/j.neuron.2023.01.007
ENSG00000167604	NFKBID	Microglia	Perivascular Microglia	10.1016/j.neuron.2023.01.007
ENSG00000111913	RIPOR2	Microglia	Monocytes	10.1038/s41586-024-07871-6
ENSG00000038427	VCAN	Microglia	Monocytes	10.1038/s41586-024-07871-6
ENSG00000260314	MRC1	Microglia	Macrophages	10.1016/j.neuron.2023.01.007
ENSG00000124491	F13A1	Microglia	Macrophages	10.1016/j.neuron.2023.01.007
ENSG00000172673	THEMIS	Microglia	Lymphocytes	10.1016/j.neuron.2023.01.007
ENSG00000138378	STAT4	Microglia	Lymphocytes	10.1016/j.neuron.2023.01.007
ENSG00000141293	SKAP1	Microglia	Lymphocytes	10.1016/j.neuron.2023.01.007
ENSG00000172985	SH3RF3	Microglia	Activated Microglia
ENSG00000152128	TMEM163	Microglia	Activated Microglia
ENSG00000118785	SPP1	Microglia	Activated Microglia
ENSG00000169313	P2RY12	Microglia	Homeostatic Microglia
ENSG00000168329	CX3CR1	Microglia	Homeostatic Microglia
ENSG00000101463	SYNDIG1	Microglia	Homeostatic Microglia
ENSG00000151474	FRMD4A	Microglia	Homeostatic Microglia
ENSG00000172987	HPSE2	Astrocyte	GM Astrocyte	10.1016/j.neuron.2023.01.007
ENSG00000179915	NRXN1	Astrocyte	GM Astrocyte
ENSG00000132164	SLC6A11	Astrocyte	GM Astrocyte
ENSG00000160111	CPAMD8	Astrocyte	WM Astrocyte	10.1016/j.neuron.2023.01.007
ENSG00000055813	CCDC85A	Astrocyte	WM Astrocyte
ENSG00000084676	NCOA1	Oligodendrocyte Progenitor Cell	Reactive OPC
ENSG00000127328	RAB3IP	Oligodendrocyte Progenitor Cell	Reactive OPC
ENSG00000100146	SOX10	Oligodendrocyte Progenitor Cell	Myelin-promoting OPC	10.1016/j.neuron.2023.01.007
ENSG00000082684	SEMA5B	Oligodendrocyte Progenitor Cell	Myelin-promoting OPC	10.1016/j.neuron.2023.01.007
ENSG00000144230	GPR17	Oligodendrocyte Progenitor Cell	Myelin-promoting OPC	10.1016/j.neuron.2023.01.007
ENSG00000134853	PDGFRA	Oligodendrocyte Progenitor Cell	Differentiating OPC
ENSG00000184221	OLIG1	Oligodendrocyte Progenitor Cell	Differentiating OPC
ENSG00000189058	APOD	Oligodendrocyte Progenitor Cell	Differentiating OPC
ENSG00000101439	CST3	Oligodendrocyte Progenitor Cell	Differentiating OPC
ENSG00000155011	DKK2	Endothelial	Arterial Endothelial	10.1016/j.neuron.2023.01.007
ENSG00000150630	VEGFC	Endothelial	Arterial Endothelial	10.1016/j.neuron.2023.01.007
ENSG00000146674	IGFBP3	Endothelial	Arterial Endothelial	10.1016/j.neuron.2023.01.007
ENSG00000184113	CLDN5	Endothelial	Ven/Cap Endothelial	10.1016/j.neuron.2023.01.007
ENSG00000110799	VWF	Endothelial	Ven/Cap Endothelial	10.1016/j.neuron.2023.01.007
ENSG00000164181	ELOVL7	Endothelial	Ven/Cap Endothelial	10.1016/j.neuron.2023.01.007
ENSG00000102755	FLT1	Endothelial	Ven/Cap Endothelial	10.1016/j.neuron.2023.01.007
ENSG00000112214	FHL5	Endothelial	Pericytes	10.1016/j.neuron.2023.01.007
ENSG00000169507	SLC38A11	Endothelial	Pericytes	10.1016/j.neuron.2023.01.007
ENSG00000074181	NOTCH3	Endothelial	Pericytes	10.1016/j.neuron.2023.01.007
ENSG00000221818	EBF2	Meninges	Meninges 1	Meninges 3 - 10.1016/j.neuron.2023.01.007
ENSG00000154262	ABCA6	Meninges	Meninges 1	Meninges 3 - 10.1016/j.neuron.2023.01.007
ENSG00000182732	RGS6	Meninges	Meninges 1	Meninges 3 - 10.1016/j.neuron.2023.01.007
ENSG00000141338	ABCA8	Meninges	Meninges 1	Meninges 3 - 10.1016/j.neuron.2023.01.007
ENSG00000154258	ABCA9	Meninges	Meninges 2	Meninges 4 - 10.1016/j.neuron.2023.01.007
ENSG00000196569	LAMA2	Meninges	Meninges 2	Meninges 4 - 10.1016/j.neuron.2023.01.007

### Sheet: Mouse
ENSEMBL ID	Gene Name	Cell Type	Citation
ENSMUSG00000027273	Snap25	Pan-neuronal	10.1038/s41467-021-25125-1
ENSMUSG00000031144	Syp	Pan-neuronal	10.1038/s41467-021-25125-1
ENSMUSG00000025576	Rbfox3	Pan-neuronal	10.1038/s41467-021-25125-1
ENSMUSG00000030500	Slc17a6	Excitatory Neuron
ENSMUSG00000070570	Slc17a7	Excitatory Neuron
ENSMUSG00000070880	Gad1	Inhibitory Neuron
ENSMUSG00000026787	Gad2	Inhibitory Neuron
ENSMUSG00000039728	Slc6a5	Inhibitory Neuron
ENSMUSG00000004231	Pax2	Inhibitory Neuron
ENSMUSG00000023945	Slc5a7	Motor Neuron	10.1038/s41593-020-00795-0
ENSMUSG00000021919	Chat	Motor Neuron	10.1038/s41593-020-00795-0
ENSMUSG00000031425	Plp1	Oligodendrocyte	10.1038/s41467-021-25125-1
ENSMUSG00000041607	Mbp	Oligodendrocyte	10.1038/s41593-020-00795-0
ENSMUSG00000032517	Mobp	Oligodendrocyte	10.1038/s41593-020-00795-0
ENSMUSG00000076439	Mog	Oligodendrocyte	10.1038/s41467-021-25125-1
ENSMUSG00000036353	P2ry12	Microglia	10.1038/s41593-020-00795-0
ENSMUSG00000052336	Cx3cr1	Microglia	10.1038/s41593-020-00795-0
ENSMUSG00000024621	Csf1r	Microglia
ENSMUSG00000023992	Trem2	Microglia	10.1038/s41593-020-00795-0
ENSMUSG00000052085	Dock8	Microglia
ENSMUSG00000024411	Aqp4	Astrocyte	10.1038/s41593-020-00795-0
ENSMUSG00000020932	Gfap	Astrocyte	10.1038/s41593-024-01684-6
ENSMUSG00000005089	Slc1a2	Astrocyte	10.1038/s41467-021-25125-1
ENSMUSG00000030088	Aldh1l1	Astrocyte
ENSMUSG00000046160	Olig1	Oligodendrocyte Progenitor Cell
ENSMUSG00000021614	Vcan	Oligodendrocyte Progenitor Cell
ENSMUSG00000029231	Pdgfra	Oligodendrocyte Progenitor Cell	10.1038/s41467-021-25125-1
ENSMUSG00000032911	Cspg4	Oligodendrocyte Progenitor Cell	10.1038/s41467-021-25125-1
ENSMUSG00000052229	Gpr17	Oligodendrocyte Progenitor Cell	10.1038/s41467-021-25125-1
ENSMUSG00000041378	Cldn5	Endothelial	10.1038/s41593-020-00795-0
ENSMUSG00000001930	Vwf	Endothelial
