## Supplemental Tables 1-13 for "Spatiotemporal profiling reveals emergence of cell type-specific molecular aging and senescence programs in the spinal cord": Table S12 Mouse Senescence Gene Lists.xlsx

### Sheet: Sheet1
Fridman	San Diego TMC	SenMayo	SenBrain
Aldh1a3	Igfbp4	Acvr1b	Akt1
Aopep	Igfbp7	Ang	Apoe
Ccn2	Serpine1	Angpt1	App
Ccnd1	Igfbp6	Angptl4	Axl
Cd44	Mmp13	Areg	Bcl2
Cdkn1a	Ccl8	Axl	Bcl2l1
Cdkn1c	Mmp3	Bex3	Ccl2
Cdkn2a	Cxcl12	Bmp2	Ccl3
Cdkn2b	Fgf2	Bmp6	Ccl4
Cdkn2d	Mmp9	C3	Ccl5
Cited2	Cxcl10	Ccl1	Ccne1
Cltb	Ctsb	Ccl13	Cd274
Col1a2	Cxcl1	Ccl16	Cd36
Creg1	Mif	Ccl2	Cd74
Cryab	Ereg	Ccl20	Cd9
Cxcl14	Ccl7	Ccl24	Cdc27
Cyp1b1	Igfbp3	Ccl26	Cdc6
Eif2s2	Il6	Ccl3	Cdk4
Esm1	Fas	Ccl3l1	Cdk8
F3	Kitl	Ccl4	Cdk9
Filip1l	Pgf	Ccl5	Cdkn1a
Fn1	Irf7	Ccl7	Cdkn1b
Gsn	Apobec3	Ccl8	Cdkn1c
Guk1	Cdkn1a	Cd55	Cdkn2a
Hbs1l	Ccl20	Cd9	Cdkn2b
Hps5	Il1a	Csf1	Cdkn2c
Hspa2	Igfbp2	Csf2	Cdkn2d
Htatip2	Mmp10	Csf2rb	Cenpb
Ifng	Il10	Cst4	Csf1
Igfbp1	Fgf7	Ctnnb1	Csf1r
Igfbp2	Ccl1	Ctsb	Cxcl14
Igfbp3	Csf2	Cxcl1	Cxcl2
Igfbp4	Il7	Cxcl10	Cyba
Igfbp5	Ccl3	Cxcl12	Dpp4
Igfbp6	Tnfrsf1b	Cxcl16	Cd26
Igfbp7	Il1b	Cxcl2	Elmo1
Igsf3	Cxcl3	Cxcl3	Fxyd5
Ing1	Hgf	Cxcr2	Gadd45a
Irf5	Tnfrsf11b	Dkk1	Gas2
Irf7	Icam1	Edn1	Gdf15
Isg15	Ccl5	Egf	Glb1
Map1lc3b	Egfr	Egfr	Gpnmb
Map2k3	Pigf	Ereg	H2-Aa
Mdm2	Il15	Esm1	H2-Ab1
Ndn	Egf	Ets2	Hmgb1
Nme2	Tnfrsf1a	Fas	Ifitm3
Nrg1	Mmp14	Fgf1	Igfbp7
Optn	Areg	Fgf2	Il10
Pea15	Il13	Fgf7	Il18
Rab13	Igfbp5	Gdf15	Il1a
Rab31	Esm1	Gem	Il1b
Rab5b	Edn1	Gmfg	Il23a
Rabggta	Vegfc	Hgf	Il23r
Rac1	Cxcl2	Hmgb1	Il33
Rbl2	Plaur	Icam1	Il6
Rgl2	Pecam1	Icam3	Irf5
Rhob	Bmp2	Igf1	Irf7
Rras	Serpine2	Igfbp1	Lamp2
S100a11	Ang	Igfbp2	Lgals3
Serpinb2	Spp1	Igfbp3	Lgals3bp
Serpine1	Vegfa	Igfbp4	Lmna
Smpd1	Itga2	Igfbp5	Lpl
Smurf2	Angptl4	Igfbp6	Malat1
Sod1	Axl	Igfbp7	Mapk1
Sparc	Sema3f	Il10	Mapk10
Stat1	Ets2	Il13	Mapk14
Tes	Cd55	Il15	Mapk8
Tfap2a	Il18	Il18	Meox1
Tgfb1i1	Plau	Il1a	Mmp12
Thbs1	Ctnnb1	Il1b	Mmp14
Tnfaip2	Ccl4	Il2	Mmp2
Tnfaip3	Bmp6	Il6	Mmp3
Tp53	Csf1	Il6st	Mmp9
Tspyl5	Fn1	Il7	Nfkb1
Vim	Stat1	Inha	Nol3
	Ifng	Iqgap2	Notch3
	Isg15	Itga2	Pak1
	Ddit4	Itpka	Pak2
	Rtp4	Jun	Pak3
	Hpse	Kitlg	Pdcd1
	Mx2	Lcp1	Pik3ca
	Nampt	Mif	Pik3cb
	Slc15a3	Mmp1	Pik3r1
	Ngf	Mmp10	Plaur
	Tnfrsf23	Mmp12	Pten
	Ifit1	Mmp13	Rbl2
	Ms4a4a	Mmp14	Serpina3n
	Usp18	Mmp2	Serpinb1a
	Gbp2	Mmp3	Serpine1
	Ifih1	Mmp9	Serpine2
	Cxcl13	Nap1l4	Smad2
	Irf1	Nrg1	Smad3
	Ccl11	Pappa	Sod1
	Slc25a28	Pecam1	Sparc
	Zc3hav1	Pgf	Spp1
	Serpinb2	Pigf	Tgfb1
	Col1a2	Plat	Tgfb2
	Tnfaip2	Plau	Tgfbr1
	Aldh1a3	Plaur	Tmem173
	Gsn	Ptbp1	Sting1
	Cdkn2b	Ptger2	Tnf
	Sparc	Ptges	Tp53bp1
	Rab31	Rps6ka5	Trp53
	Rras	Scamp4	Vim
	Ifi203	Selplg
	Ndn	Sema3f
	Smurf2	Serpinb4
	Mdm2	Serpine1
	Plk2	Serpine2
	Ppm1d	Spp1
	Gadd45a	Spx
	Tm7sf3	Timp2
	Epha2	Tnf
	Enc1	Tnfrsf10c
	Cpe	Tnfrsf11b
	Btg2	Tnfrsf1a
	Sesn2	Tnfrsf1b
	Eda2r	Tubgcp2
	Susd6	Vegfa
	Tnfrsf10b	Vegfc
	Phlda3	Vgf
	Laptm5	Wnt16
	Ier5	Wnt2
	Tspan11
	Cd82
	Prdm1
	Tgfa
	Fdxr
	Dram1
	Arhgef3
	Trp53inp1
	Zmat3
	Pmaip1
	Ccng1
	Sertad1
	Cdkn2a
	Cdkn2d
	Cdkn1b
	Cdkn2c
	Cdkn1c
	Glb1
	Lmnb1
	Ccnd1
	Ccnd2
	Ccna2
	Ccnb1
	Ifi44
