## Supplemental Tables 1-13 for "Spatiotemporal profiling reveals emergence of cell type-specific molecular aging and senescence programs in the spinal cord": Table S13 COMET.xlsx

### Sheet: COMET Reagents
	Antibody	Host	Vendor	Catalog Number	Mouse	Human	Dilution (Mouse)	Dilution (Human)
Primary Antibodies	MAP2	Chicken	Origene	TA309162	N	Y	-	1:6000
	NeuN	Mouse	Millipore	MAB377	Y	Y	1:200	1:100
	SMI-32	Mouse	Biolegend	801701	Y	Y	1:1500	1:2000
	Neurofilament Heavy	Mouse	Millipore	N0142	Y	Y	1:2000	1:10000
	IBA1	Rabbit	Abcam	ab178847	Y	Y	1:1000	1:1000
	P2Y12	Rabbit	Abcam	ab300140	Y	Y	1:750	1:750
	OLIG2	Rabbit	Abcam	ab109186	Y	Y	1:250	1:100
	GFAP	Chicken	Novus	NBP1-05198	Y	Y	1:4000	1:15000
	Claudin-5	Mouse	Invitrogen	35-2500	Y	Y	1:100	1:100
	Collagen IV	Rabbit	Abcam	ab6586	Y	N	1:250	-
	aSMA	Mouse	Lunaphore	MR10100	Y	Y	1:500	1:500
	CD31	Rat	BD	550274	Y	N	1:100	-
	CD31	Goat	R&D	AF3628	N	Y	-	1:100
	MBP	Chicken	Millipore	AB9348	Y	Y	1:500	1:500
	p21	Rabbit	Cell Signaling	2947	N	Y	-	1:50
	p16	Mouse	Roche	6695256001	N	Y	-	1:1
	APOE	Goat	Millipore	178479	Y	N	1:1000	-
Secondary Antibodies & Blocking Reagents	DAPI	-	Lunaphore	DR100	Y	Y	1:1000	1:1000
	Anti-Chicken 488	Donkey	Invitrogen	A78948	Y	Y	1:250	1:250
	Anti-Rabbit 555	Goat	Lunaphore	DR555RB	Y	Y	1:200	1:200
	Anti-Mouse 555	Goat	Lunaphore	DR555MS	Y	Y	1:100	1:100
	Anti-Goat Cy5	Donkey	Jackson Labs	705-175-147	Y	Y	1:250	1:250
	Anti-Rat 647	Donkey	Thermo	A48270	Y	N	1:250	1:250
	Anti-Rabbit 647	Goat	Lunaphore	DR647RB	Y	Y	1:200	1:200
	Anti-Mouse 647	Goat	Lunaphore	DR647MS	Y	Y	1:200	1:200
	Blocking Buffer (10X)	-	Lunaphore	BU10	Y	Y	01:10:00	01:10:00

### Sheet: Marker Thresholding Criteria
Antibody	Minimum Intensity Threshold
APOE	850
DAPI	0
NeuN	500
IBA1	120
P2Y12	120
OLIG2	100
Claudin-5	150
Collagen IV	150
aSMA	150
CD31	200

### Sheet: Supp Fig 3 HALO Output 
Analysis Region	Area Analyzed (μm²)	APOE Area (μm²)
Cent_Can_06mo_F	9097.14	1.0192
Cent_Can_06mo_F	7721.38	0.1568
Cent_Can_06mo_M	9407.84	0.784
Cent_Can_06mo_M	6591.24	0.392
Cent_Can_12mo_F	9618.5	4.2336
Cent_Can_12mo_F	9489.07	5.096
Cent_Can_12mo_M	11591.3	8.8592
Cent_Can_12mo_M	8597.19	3.0576
Cent_Can_18mo_F	11416.7	0
Cent_Can_18mo_F	9473.62	1.7248
Cent_Can_18mo_M	10307.6	4.9392
Cent_Can_18mo_M	10443.7	0.1568
Cent_Can_24mo_F	9205.81	2.0384
Cent_Can_24mo_F	8490.96	0.1568
Cent_Can_24mo_M	8071.91	0.9408
Cent_Can_24mo_M	10872.7	101.293
Cent_Can_30mo_F	11079.9	107.408
Cent_Can_30mo_F	11754.6	9.016
Cent_Can_30mo_M	10591.2	17.1696
Cent_Can_30mo_M	11300.2	29.6352
Dors_Horn_06mo_F	692253	27.6752
Dors_Horn_06mo_F	616884	59.4272
Dors_Horn_06mo_M	609963	13.8768
Dors_Horn_06mo_M	790518	149.509
Dors_Horn_12mo_F	684786	39.9056
Dors_Horn_12mo_F	791932	22.344
Dors_Horn_12mo_M	645201	217.638
Dors_Horn_12mo_M	561724	192.864
Dors_Horn_18mo_F	799503	45.3152
Dors_Horn_18mo_F	543664	199.528
Dors_Horn_18mo_M	579601	59.8192
Dors_Horn_18mo_M	632471	46.4912
Dors_Horn_24mo_F	629801	395.293
Dors_Horn_24mo_F	660544	397.958
Dors_Horn_24mo_M	649882	270.402
Dors_Horn_24mo_M	816118	1594.03
Dors_Horn_30mo_F	841059	1428.76
Dors_Horn_30mo_F	610021	199.842
Dors_Horn_30mo_M	751986	2160.86
Dors_Horn_30mo_M	715660	504.974
Dors_Med_White_06mo_F	549175	74.7152
Dors_Med_White_06mo_F	473125	24.8528
Dors_Med_White_06mo_M	525999	47.824
Dors_Med_White_06mo_M	361968	174.518
Dors_Med_White_12mo_F	576260	70.0112
Dors_Med_White_12mo_F	559946	261.229
Dors_Med_White_12mo_M	520176	347.469
Dors_Med_White_12mo_M	561513	116.816
Dors_Med_White_18mo_F	536103	340.178
Dors_Med_White_18mo_F	563399	184.946
Dors_Med_White_18mo_M	503463	127.4
Dors_Med_White_18mo_M	221165	20.4624
Dors_Med_White_24mo_F	581773	1344.17
Dors_Med_White_24mo_F	601027	1654.24
Dors_Med_White_24mo_M	620192	1041.54
Dors_Med_White_24mo_M	568447	1990.58
Dors_Med_White_30mo_F	591502	2486.14
Dors_Med_White_30mo_F	619761	641.547
Dors_Med_White_30mo_M	547352	2813.38
Dors_Med_White_30mo_M	551078	2296.73
Med_Grey_06mo_F	1.07518e+06	62.9552
Med_Grey_06mo_F	927674	79.7328
Med_Grey_06mo_M	941869	29.0864
Med_Grey_06mo_M	958683	49.7056
Med_Grey_12mo_F	949924	173.107
Med_Grey_12mo_F	971870	33.1632
Med_Grey_12mo_M	1.01385e+06	138.768
Med_Grey_12mo_M	897423	89.0624
Med_Grey_18mo_F	699916	29.1648
Med_Grey_18mo_F	786237	123.95
Med_Grey_18mo_M	912063	98.784
Med_Grey_18mo_M	776976	18.6592
Med_Grey_24mo_F	1.00209e+06	644.526
Med_Grey_24mo_F	1.03414e+06	323.4
Med_Grey_24mo_M	848946	315.874
Med_Grey_24mo_M	889427	677.611
Med_Grey_30mo_F	973614	1813.08
Med_Grey_30mo_F	955768	451.819
Med_Grey_30mo_M	967172	1213.4
Med_Grey_30mo_M	1.05799e+06	560.717
Med_Lat_White_06mo_F	1.65321e+06	155.075
Med_Lat_White_06mo_F	1.36827e+06	111.171
Med_Lat_White_06mo_M	1.37477e+06	51.744
Med_Lat_White_06mo_M	1.15993e+06	72.0496
Med_Lat_White_12mo_F	1.44786e+06	143.158
Med_Lat_White_12mo_F	1.47936e+06	58.016
Med_Lat_White_12mo_M	1.52249e+06	318.069
Med_Lat_White_12mo_M	1.56914e+06	678.787
Med_Lat_White_18mo_F	996096	535.864
Med_Lat_White_18mo_F	1.586e+06	835.587
Med_Lat_White_18mo_M	1.38792e+06	292.197
Med_Lat_White_18mo_M	910467	53.704
Med_Lat_White_24mo_F	1.61366e+06	1923.31
Med_Lat_White_24mo_F	1.73957e+06	1209.79
Med_Lat_White_24mo_M	1.6541e+06	1843.97
Med_Lat_White_24mo_M	1.39688e+06	1682.78
Med_Lat_White_30mo_F	1.58671e+06	2060.51
Med_Lat_White_30mo_F	1.59588e+06	1455.34
Med_Lat_White_30mo_M	1.42061e+06	5143.98
Med_Lat_White_30mo_M	1.56083e+06	3463.32
Vent_Horn_06mo_F	1.96588e+06	282.554
Vent_Horn_06mo_F	1.71616e+06	95.4912
Vent_Horn_06mo_M	1.60426e+06	64.6016
Vent_Horn_06mo_M	1.7601e+06	89.9248
Vent_Horn_12mo_F	1.91459e+06	201.096
Vent_Horn_12mo_F	2112081	168.638
Vent_Horn_12mo_M	2.08729e+06	371.694
Vent_Horn_12mo_M	2.23308e+06	410.189
Vent_Horn_18mo_F	1.02913e+06	206.427
Vent_Horn_18mo_F	1.86858e+06	1159.14
Vent_Horn_18mo_M	1.56006e+06	201.566
Vent_Horn_18mo_M	1.63896e+06	49.4704
Vent_Horn_24mo_F	2.05427e+06	2547.14
Vent_Horn_24mo_F	1713249	871.808
Vent_Horn_24mo_M	1.86447e+06	686.549
Vent_Horn_24mo_M	2.25687e+06	2243.65
Vent_Horn_30mo_F	2.30827e+06	4514.51
Vent_Horn_30mo_F	1896297	1250.95
Vent_Horn_30mo_M	2180933	6339.58
Vent_Horn_30mo_M	1.82088e+06	990.898
Vent_Lat_White_06mo_F	1.07177e+06	69.384
Vent_Lat_White_06mo_F	973867	56.6048
Vent_Lat_White_06mo_M	979787	51.0384
Vent_Lat_White_06mo_M	827333	33.1632
Vent_Lat_White_12mo_F	1.14778e+06	154.918
Vent_Lat_White_12mo_F	1.0111e+06	66.1696
Vent_Lat_White_12mo_M	873772	272.205
Vent_Lat_White_12mo_M	1.07426e+06	88.8272
Vent_Lat_White_18mo_F	372935	96.3536
Vent_Lat_White_18mo_F	614445	640.763
Vent_Lat_White_18mo_M	933059	357.661
Vent_Lat_White_18mo_M	646894	38.8864
Vent_Lat_White_24mo_F	988637	3095.47
Vent_Lat_White_24mo_F	1.24387e+06	1656.36
Vent_Lat_White_24mo_M	1.17485e+06	2337.89
Vent_Lat_White_24mo_M	1.15621e+06	1187.68
Vent_Lat_White_30mo_F	1.23353e+06	2010.41
Vent_Lat_White_30mo_F	1.08373e+06	1436.37
Vent_Lat_White_30mo_M	653299	2438.95
Vent_Lat_White_30mo_M	1.10698e+06	2088.42
Vent_Med_White_06mo_F	762412	91.1008
Vent_Med_White_06mo_F	576678	78.6352
Vent_Med_White_06mo_M	687270	37.7104
Vent_Med_White_06mo_M	482935	25.4016
Vent_Med_White_12mo_F	523505	287.336
Vent_Med_White_12mo_F	679347	88.5136
Vent_Med_White_12mo_M	569849	171.696
Vent_Med_White_12mo_M	668500	120.266
Vent_Med_White_18mo_F	310278	107.486
Vent_Med_White_18mo_F	666633	772.24
Vent_Med_White_18mo_M	595119	462.168
Vent_Med_White_18mo_M	425600	66.7968
Vent_Med_White_24mo_F	763556	3374.02
Vent_Med_White_24mo_F	603870	1537.89
Vent_Med_White_24mo_M	840414	2973.16
Vent_Med_White_24mo_M	904084	2966.03
Vent_Med_White_30mo_F	572468	1527.55
Vent_Med_White_30mo_F	670317	1267.81
Vent_Med_White_30mo_M	607002	4201.14
Vent_Med_White_30mo_M	618733	1919.08

### Sheet: Supp Fig 3 Statistics
Analysis	Region	Comparison	n	Mean_6M	Mean_Test	Mean_Difference	p-value	padj	Significance
APOE	Ventral medial white	12M_vs_6M	4	0.00908294	0.0290091	0.0199262	0.118068	0.187458	FALSE
APOE	Ventral medial white	18M_vs_6M	4	0.00908294	0.0609596	0.0518766	0.0996274	0.185971	FALSE
APOE	Ventral medial white	24M_vs_6M	4	0.00908294	0.3446	0.335517	0.00206484	0.0387529	TRUE
APOE	Ventral medial white	30M_vs_6M	4	0.00908294	0.364561	0.355478	0.0325219	0.109212	FALSE
APOE	Ventral lateral white	12M_vs_6M	4	0.00537594	0.0148658	0.00948982	0.188725	0.251634	FALSE
APOE	Ventral lateral white	18M_vs_6M	4	0.00537594	0.0436158	0.0382398	0.165525	0.238842	FALSE
APOE	Ventral lateral white	24M_vs_6M	4	0.00537594	0.186996	0.18162	0.0239069	0.102459	FALSE
APOE	Ventral lateral white	30M_vs_6M	4	0.00537594	0.214376	0.209	0.022908	0.102459	FALSE
APOE	Medial lateral white	12M_vs_6M	4	0.00687015	0.0194898	0.0126197	0.240868	0.306559	FALSE
APOE	Medial lateral white	18M_vs_6M	4	0.00687015	0.0333582	0.0264881	0.110844	0.187458	FALSE
APOE	Medial lateral white	24M_vs_6M	4	0.00687015	0.10517	0.0982998	0.0032348	0.0387529	TRUE
APOE	Medial lateral white	30M_vs_6M	4	0.00687015	0.20126	0.19439	0.0390043	0.109212	FALSE
APOE	Dorsal medial white	12M_vs_6M	4	0.0190409	0.036601	0.01756	0.312393	0.364458	FALSE
APOE	Dorsal medial white	18M_vs_6M	4	0.0190409	0.0327094	0.0136684	0.397668	0.428258	FALSE
APOE	Dorsal medial white	24M_vs_6M	4	0.0190409	0.2561	0.237059	0.0041521	0.0387529	TRUE
APOE	Dorsal medial white	30M_vs_6M	4	0.0190409	0.363649	0.344608	0.0256147	0.102459	FALSE
APOE	Ventral horn	12M_vs_6M	4	0.00726826	0.013666	0.00639777	0.120509	0.187458	FALSE
APOE	Ventral horn	18M_vs_6M	4	0.00726826	0.0245077	0.0172394	0.275896	0.335874	FALSE
APOE	Ventral horn	24M_vs_6M	4	0.00726826	0.077779	0.0705107	0.0370425	0.109212	FALSE
APOE	Ventral horn	30M_vs_6M	4	0.00726826	0.151662	0.144394	0.0738894	0.172409	FALSE
APOE	Medial grey	12M_vs_6M	4	0.00568079	0.0113118	0.00563098	0.170602	0.238842	FALSE
APOE	Medial grey	18M_vs_6M	4	0.00568079	0.00829106	0.00261027	0.474714	0.480892	FALSE
APOE	Medial grey	24M_vs_6M	4	0.00568079	0.0522459	0.0465651	0.020753	0.102459	FALSE
APOE	Medial grey	30M_vs_6M	4	0.00568079	0.102988	0.0973069	0.0543152	0.138257	FALSE
APOE	Dorsal horn	12M_vs_6M	4	0.00870477	0.0191788	0.010474	0.327064	0.366311	FALSE
APOE	Dorsal horn	18M_vs_6M	4	0.00870477	0.01501	0.00630524	0.480892	0.480892	FALSE
APOE	Dorsal horn	24M_vs_6M	4	0.00870477	0.0899845	0.0812797	0.0944192	0.185971	FALSE
APOE	Dorsal horn	30M_vs_6M	4	0.00870477	0.140138	0.131433	0.0943914	0.185971	FALSE

### Sheet: Fig 5, Fig S6 HALO Output
Analysis Region	Total Area Analyzed (mm²)	Total IBA1/P2Y12 Area within phenotype IBA1 + P2Y12 (μm²)	Total IBA1 Area within phenotype IBA1 Only (μm²)	Total P2Y12 Area within phenotype P2Y12 Only (μm²)	DAPI Positive Cells	IBA1+ Cells	P2Y12+ Cells	IBA + P2Y12+ Cells
Cent_Can_06mo_F	0.009097	14.4256	291.805	21.168	135	6	1	0
Cent_Can_06mo_F	0.007721	32.8496	228.693	14.8176	100	7	0	1
Cent_Can_06mo_M	0.009408	3.528	29.5568	21.4032	116	0	0	0
Cent_Can_06mo_M	0.006591	0	17.7184	0	85	0	0	0
Cent_Can_12mo_F	0.009619	27.9104	33.8688	27.7536	135	0	0	1
Cent_Can_12mo_F	0.009489	0	35.672	11.9952	121	0	0	0
Cent_Can_12mo_M	0.011591	76.5968	151.39	6.3504	146	4	0	0
Cent_Can_12mo_M	0.008597	10.192	231.594	28.6944	127	9	2	0
Cent_Can_18mo_F	0.011417	0	47.824	0	141	1	0	0
Cent_Can_18mo_F	0.009474	67.032	253.702	16.072	117	4	0	1
Cent_Can_18mo_M	0.010308	36.2208	54.6448	68.6784	131	1	0	0
Cent_Can_18mo_M	0.010444	48.608	276.987	26.656	129	4	0	0
Cent_Can_24mo_F	0.009206	0	269.226	0	126	7	0	0
Cent_Can_24mo_F	0.008491	4.1552	308.896	0	110	6	0	0
Cent_Can_24mo_M	0.008072	0	77.3808	0	110	2	0	0
Cent_Can_24mo_M	0.010873	7.448	569.498	1.7248	148	9	0	0
Cent_Can_30mo_F	0.01108	0	160.328	0	121	0	0	0
Cent_Can_30mo_F	0.011755	7.5264	617.557	0.6272	148	7	0	0
Cent_Can_30mo_M	0.010591	25.2448	413.09	15.288	124	4	0	0
Cent_Can_30mo_M	0.0113	10.5056	36.6128	23.6768	159	0	0	0
Dors_Horn_06mo_F	0.692253	3110.68	10890.6	4413.37	2264	45	2	11
Dors_Horn_06mo_F	0.616884	2354.98	3990.8	6163.65	1594	9	2	6
Dors_Horn_06mo_M	0.609963	2284.42	2791.35	8654.65	1738	8	7	15
Dors_Horn_06mo_M	0.790518	2711.23	2887	21297.4	2560	14	34	18
Dors_Horn_12mo_F	0.684786	5328.93	5371.81	16054	1958	10	2	28
Dors_Horn_12mo_F	0.791932	1646.24	1980.93	10735.1	2249	6	21	11
Dors_Horn_12mo_M	0.645201	6009.2	11416.5	6840.64	2074	26	7	26
Dors_Horn_12mo_M	0.561724	8700.91	14324.3	8618.98	1784	39	3	23
Dors_Horn_18mo_F	0.814213	1522.29	11384.7	1995.83	2384	33	2	7
Dors_Horn_18mo_F	0.543664	2377.09	12776.1	1721.12	1425	40	2	7
Dors_Horn_18mo_M	0.579601	4707.21	2411.04	15178.1	1851	9	21	18
Dors_Horn_18mo_M	0.632471	5179.81	9776.09	7084.15	1657	28	5	23
Dors_Horn_24mo_F	0.629801	1737.42	31656.4	762.754	2022	79	0	2
Dors_Horn_24mo_F	0.660544	5144.69	21954.6	5059.94	1971	61	1	19
Dors_Horn_24mo_M	0.649882	6281.25	15608.5	5480	1756	32	1	16
Dors_Horn_24mo_M	0.816118	6259.93	26135.3	2230.24	2495	77	1	14
Dors_Horn_30mo_F	0.841059	4308.39	46453	1786.03	2251	102	0	13
Dors_Horn_30mo_F	0.610021	4385.38	27678.7	2380.69	1829	62	1	6
Dors_Horn_30mo_M	0.751986	9225.64	42452.3	2718.28	2171	99	0	16
Dors_Horn_30mo_M	0.715661	6184.74	18802.9	7914.24	2069	58	4	20
Dors_Med_White_06mo_F	0.549175	2713.27	573.731	17574.7	443	0	23	14
Dors_Med_White_06mo_F	0.473125	1163.3	151.155	16455.2	346	1	25	7
Dors_Med_White_06mo_M	0.525999	647.976	111.955	24626.3	458	0	36	7
Dors_Med_White_06mo_M	0.361968	625.946	110.701	23162.5	350	0	30	3
Dors_Med_White_12mo_F	0.57626	1549.58	196.078	26939.5	476	0	45	8
Dors_Med_White_12mo_F	0.559947	828.531	198.43	23624	434	0	47	6
Dors_Med_White_12mo_M	0.520176	5513.95	1116.02	17972.3	369	2	17	21
Dors_Med_White_12mo_M	0.561513	4309.96	893.133	17662.3	449	4	27	18
Dors_Med_White_18mo_F	0.562034	3386.8	3912.79	11014.4	415	15	15	22
Dors_Med_White_18mo_F	0.563399	2776.07	1887.87	9619.37	420	10	12	15
Dors_Med_White_18mo_M	0.503463	1787.99	298.469	18823.1	379	1	28	4
Dors_Med_White_18mo_M	0.221165	2166.11	318.696	7445.57	217	0	12	10
Dors_Med_White_24mo_F	0.581773	3857.52	13989.1	1630.01	457	42	1	16
Dors_Med_White_24mo_F	0.601027	5882.98	8964.18	9168.25	467	38	8	23
Dors_Med_White_24mo_M	0.620192	7965.83	5141.55	10365.6	459	18	6	32
Dors_Med_White_24mo_M	0.568447	3645.91	10191	4055.55	455	37	5	14
Dors_Med_White_30mo_F	0.591502	6639.93	12882.1	6929.62	479	34	2	24
Dors_Med_White_30mo_F	0.619761	7084.62	12108.4	7257.57	426	32	11	22
Dors_Med_White_30mo_M	0.547352	5429.83	14099.8	3491.15	480	55	1	15
Dors_Med_White_30mo_M	0.551078	3430.24	12686	4813.05	425	48	4	18
Med_Grey_06mo_F	1.07518	5797.99	10532	10179.1	1940	30	3	22
Med_Grey_06mo_F	0.927674	7961.28	4762.8	20979.1	1507	5	9	22
Med_Grey_06mo_M	0.941869	4844.81	2010.49	24474.9	1640	0	13	24
Med_Grey_06mo_M	0.958683	1229	468.126	21612.2	1923	0	32	8
Med_Grey_12mo_F	0.949924	9085.62	5342.8	33813.6	1694	7	14	29
Med_Grey_12mo_F	0.97187	2378.5	2689.59	16875.1	1619	11	14	11
Med_Grey_12mo_M	1.01385	16910.7	9097.3	24849.2	1872	18	8	40
Med_Grey_12mo_M	0.897423	14901.9	7982.69	25268.2	1627	11	10	52
Med_Grey_18mo_F	1.0429	2219.9	13664.3	2406.72	1803	43	1	5
Med_Grey_18mo_F	0.786237	3449.21	11339.8	2937.18	1360	26	1	13
Med_Grey_18mo_M	0.912063	6265.41	2798.33	22297.9	1686	9	13	24
Med_Grey_18mo_M	0.776976	8154.38	8683.51	11830	1735	20	7	27
Med_Grey_24mo_F	1.00209	4048.03	49740.2	1259.34	1840	91	1	8
Med_Grey_24mo_F	1.03414	6827.46	25321	7988.73	1821	65	2	8
Med_Grey_24mo_M	0.848946	10121.6	14589.8	9390.2	1455	27	1	27
Med_Grey_24mo_M	0.889427	5482.2	29235.9	1861.84	1697	67	1	11
Med_Grey_30mo_F	0.973614	5397.13	39163.6	3063.17	1626	67	0	11
Med_Grey_30mo_F	0.955768	7735.73	37994.5	4884.71	1689	59	3	10
Med_Grey_30mo_M	0.967172	11121	35870.7	3762.57	1778	79	0	17
Med_Grey_30mo_M	1.05799	6177.06	11612.2	11948.2	2101	32	5	20
Med_Lat_White_06mo_F	1.65321	7328.52	1965.02	74003.9	1357	4	92	47
Med_Lat_White_06mo_F	1.36827	4369.08	1119.47	83450.5	939	0	115	19
Med_Lat_White_06mo_M	1.37477	3341.41	395.998	79418.6	1100	0	129	30
Med_Lat_White_06mo_M	1.15993	1985.95	297.293	83940.5	1024	0	114	16
Med_Lat_White_12mo_F	1.44786	9206.9	1950.36	78657	1118	1	90	48
Med_Lat_White_12mo_F	1.47936	1693.05	342.451	74507.9	1106	0	112	9
Med_Lat_White_12mo_M	1.52249	18059.6	3302.21	70319.6	1234	3	52	61
Med_Lat_White_12mo_M	1.56914	11497.8	3238.23	75852.4	1213	7	103	57
Med_Lat_White_18mo_F	1.59113	10797.1	8836.86	38812.9	1210	26	48	49
Med_Lat_White_18mo_F	1.586	12955.4	10489.5	37144	1073	33	46	79
Med_Lat_White_18mo_M	1.38792	9384.09	2556.08	58148.2	1082	11	68	42
Med_Lat_White_18mo_M	0.910467	8447.29	2811.82	27537.1	729	3	17	40
Med_Lat_White_24mo_F	1.61366	10612.5	30266.9	8951.16	1192	101	7	47
Med_Lat_White_24mo_F	1.73957	15175.7	17742.4	42731.1	1307	52	39	81
Med_Lat_White_24mo_M	1.6541	22516.1	17870.1	35303.9	1142	33	25	76
Med_Lat_White_24mo_M	1.39688	11875.6	19553.9	12584.3	1074	62	7	43
Med_Lat_White_30mo_F	1.58671	14352.8	30421.9	13032.1	1093	68	11	43
Med_Lat_White_30mo_F	1.59588	18954.3	24375.9	21291.2	1087	56	11	58
Med_Lat_White_30mo_M	1.42061	16626.4	51983.3	7378.38	1100	119	3	43
Med_Lat_White_30mo_M	1.56083	11870.9	32219.6	15875	1132	89	20	50
Vent_Horn_06mo_F	1.96588	17351.3	6236.48	55815.4	2489	4	10	64
Vent_Horn_06mo_F	1.71616	11871.3	2707.39	57069.9	2027	2	30	30
Vent_Horn_06mo_M	1.60426	8864.14	1277.29	69307.9	2009	1	32	32
Vent_Horn_06mo_M	1.7601	3607.73	929.902	91996.1	2572	0	59	15
Vent_Horn_12mo_F	1.91459	23437.5	8746.3	90692.6	2568	6	11	81
Vent_Horn_12mo_F	2.11208	7880.77	4520.23	79237.5	2914	13	49	41
Vent_Horn_12mo_M	2.08729	36232.8	8381.51	76958.4	2906	6	11	70
Vent_Horn_12mo_M	2.23308	33885.8	9438.5	91214.2	3147	12	25	107
Vent_Horn_18mo_F	2.07356	12444.8	33239	16777.6	2698	74	11	28
Vent_Horn_18mo_F	1.86858	13513.6	41861.4	12883.4	2365	84	2	19
Vent_Horn_18mo_M	1.56006	17686.4	3784.29	60342.8	2404	7	34	33
Vent_Horn_18mo_M	1.63896	16772.2	10026.2	35496.4	2600	14	20	50
Vent_Horn_24mo_F	2.05427	7600.17	87382	2066.94	2842	156	0	9
Vent_Horn_24mo_F	1.71325	16852.2	40678	21525	2169	77	13	44
Vent_Horn_24mo_M	1.86447	27109.9	17937.1	41028.3	2401	19	8	58
Vent_Horn_24mo_M	2.25687	25454.5	63362.9	9225.64	3082	117	2	54
Vent_Horn_30mo_F	2.30827	21256.9	108600	10002.3	2934	135	4	41
Vent_Horn_30mo_F	1.8963	22093.3	59817.9	16301.2	2622	80	2	41
Vent_Horn_30mo_M	2.18093	40575.7	68517.5	15279.5	3086	89	0	62
Vent_Horn_30mo_M	1.82088	21622.6	22807.8	43295.7	2579	34	22	59
Vent_Lat_White_06mo_F	1.07177	4320	765.419	49582.8	745	0	85	27
Vent_Lat_White_06mo_F	0.973867	1878.93	307.485	52056.7	677	0	84	15
Vent_Lat_White_06mo_M	0.979787	2543.92	294.078	56070.2	749	0	97	26
Vent_Lat_White_06mo_M	0.827333	537.118	23.128	52096.4	648	0	95	4
Vent_Lat_White_12mo_F	1.14778	7408.64	1467.18	51567.4	765	3	55	41
Vent_Lat_White_12mo_F	1.0111	2000.69	635.589	43871.2	712	1	88	14
Vent_Lat_White_12mo_M	0.873772	7058.43	1241.86	35082.2	695	0	43	30
Vent_Lat_White_12mo_M	1.07426	4419.8	586.118	50145.9	761	4	84	23
Vent_Lat_White_18mo_F	1.01719	4308.79	2862.23	21514.2	736	10	32	26
Vent_Lat_White_18mo_F	0.614445	4330.27	4890.59	9001.34	445	11	14	20
Vent_Lat_White_18mo_M	0.933059	5435.16	2063.25	34816.3	669	8	40	24
Vent_Lat_White_18mo_M	0.646894	3268.03	1378.98	16407.1	469	0	28	16
Vent_Lat_White_24mo_F	0.988637	4643.32	23696	4506.2	699	89	2	13
Vent_Lat_White_24mo_F	1.24387	3522.43	13650.5	19981	848	59	22	22
Vent_Lat_White_24mo_M	1.17485	10681.1	20699.7	17347.7	809	70	19	54
Vent_Lat_White_24mo_M	1.15621	7271.84	13651.5	11187.4	750	48	12	25
Vent_Lat_White_30mo_F	1.23353	8578.06	14969.6	12308.8	790	45	9	29
Vent_Lat_White_30mo_F	1.08373	7741.29	17595.5	10752.4	667	60	4	28
Vent_Lat_White_30mo_M	0.653299	4527.84	17223.4	2621.77	500	48	1	8
Vent_Lat_White_30mo_M	1.10698	5998.7	18809.1	12927	751	60	13	25
Vent_Med_White_06mo_F	0.762412	2886.14	611.285	28795.1	506	1	40	21
Vent_Med_White_06mo_F	0.576678	1162.36	642.41	25320.1	401	0	40	6
Vent_Med_White_06mo_M	0.68727	815.046	129.674	33147.8	551	0	70	7
Vent_Med_White_06mo_M	0.482935	147.078	56.448	22583.2	415	0	26	1
Vent_Med_White_12mo_F	0.523505	3660.5	1064.28	19250	463	2	20	25
Vent_Med_White_12mo_F	0.679347	1104.11	106.075	26841.9	587	0	51	10
Vent_Med_White_12mo_M	0.569849	2798.02	444.842	22668.4	425	1	24	17
Vent_Med_White_12mo_M	0.6685	3667.87	530.062	27317.8	556	0	49	22
Vent_Med_White_18mo_F	0.594758	2233.54	3631.64	9321.05	487	11	14	10
Vent_Med_White_18mo_F	0.666633	2878.77	6545.54	5656.87	426	23	7	8
Vent_Med_White_18mo_M	0.595119	2624.83	1471.96	17260.5	453	7	21	14
Vent_Med_White_18mo_M	0.4256	1351.3	1006.81	9172.41	336	5	7	9
Vent_Med_White_24mo_F	0.763556	2207.82	15659.1	1328.17	555	60	3	7
Vent_Med_White_24mo_F	0.60387	1778.11	7024.72	9325.99	470	26	10	14
Vent_Med_White_24mo_M	0.840415	5969.61	11756.2	11319	586	50	9	29
Vent_Med_White_24mo_M	0.904083	4353	16602	3640.66	726	59	3	17
Vent_Med_White_30mo_F	0.572468	4583.73	9338.85	7462.58	463	34	7	16
Vent_Med_White_30mo_F	0.670317	5163.89	13591.4	9464.45	574	27	5	25
Vent_Med_White_30mo_M	0.607002	3409.69	16870	2007.98	485	55	0	8
Vent_Med_White_30mo_M	0.618733	2399.51	8183.78	5108.7	485	32	8	16

### Sheet: Fig 5, Fig S6 Statistics
Analysis	Region	Comparison	n	Mean_6M	Mean_Test	Mean_Difference	p-value	padj	Significance
IBA1+ Cells	Grey Matter	12M_vs_6M	4	0.478896	0.684588	0.205692	0.52331	0.52331	FALSE
IBA1+ Cells	Grey Matter	18M_vs_6M	4	0.478896	1.62289	1.144	0.113178	0.150904	FALSE
IBA1+ Cells	Grey Matter	24M_vs_6M	4	0.478896	3.32133	2.84244	0.0190547	0.0381095	TRUE
IBA1+ Cells	Grey Matter	30M_vs_6M	4	0.478896	3.39327	2.91437	0.00765056	0.0306022	TRUE
IBA1+ Cells	White Matter	12M_vs_6M	4	0.0488384	0.25425	0.205412	0.116113	0.116113	FALSE
IBA1+ Cells	White Matter	18M_vs_6M	4	0.0488384	1.78933	1.74049	0.0743701	0.0991601	FALSE
IBA1+ Cells	White Matter	24M_vs_6M	4	0.0488384	7.38998	7.34114	0.00521442	0.0104288	TRUE
IBA1+ Cells	White Matter	30M_vs_6M	4	0.0488384	8.10515	8.05631	0.00396597	0.0104288	TRUE
P2Y12+ Cells	Grey Matter	12M_vs_6M	4	0.910154	0.629795	-0.280359	0.482683	0.482683	FALSE
P2Y12+ Cells	Grey Matter	18M_vs_6M	4	0.910154	0.469987	-0.440168	0.31143	0.415239	FALSE
P2Y12+ Cells	Grey Matter	24M_vs_6M	4	0.910154	0.119753	-0.790401	0.0892814	0.186573	FALSE
P2Y12+ Cells	Grey Matter	30M_vs_6M	4	0.910154	0.144105	-0.766049	0.0932866	0.186573	FALSE
P2Y12+ Cells	White Matter	12M_vs_6M	4	9.93834	7.87674	-2.0616	0.184531	0.184531	FALSE
P2Y12+ Cells	White Matter	18M_vs_6M	4	9.93834	4.18376	-5.75458	0.00124958	0.0016661	TRUE
P2Y12+ Cells	White Matter	24M_vs_6M	4	9.93834	1.38727	-8.55107	0.00021535	0.00083867	TRUE
P2Y12+ Cells	White Matter	30M_vs_6M	4	9.93834	0.994343	-8.944	0.00041934	0.00083867	TRUE
IBA1+P2Y12+ Cells	Grey Matter	12M_vs_6M	4	1.09409	1.87969	0.785592	0.12471	0.498838	FALSE
IBA1+P2Y12+ Cells	Grey Matter	18M_vs_6M	4	1.09409	1.04127	-0.0528275	0.869844	0.976558	FALSE
IBA1+P2Y12+ Cells	Grey Matter	24M_vs_6M	4	1.09409	1.03552	-0.0585799	0.873714	0.976558	FALSE
IBA1+P2Y12+ Cells	Grey Matter	30M_vs_6M	4	1.09409	1.08698	-0.00711808	0.976558	0.976558	FALSE
IBA1+P2Y12+ Cells	White Matter	12M_vs_6M	4	2.15199	3.57733	1.42534	0.175918	0.175918	FALSE
IBA1+P2Y12+ Cells	White Matter	18M_vs_6M	4	2.15199	3.75272	1.60072	0.0611693	0.136233	FALSE
IBA1+P2Y12+ Cells	White Matter	24M_vs_6M	4	2.15199	4.07916	1.92717	0.105132	0.140176	FALSE
IBA1+P2Y12+ Cells	White Matter	30M_vs_6M	4	2.15199	3.79302	1.64102	0.0681165	0.136233	FALSE
% IBA1 Area	Grey Matter	12M_vs_6M	4	0.450473	0.789597	0.339124	0.290473	0.290473	FALSE
% IBA1 Area	Grey Matter	18M_vs_6M	4	0.450473	1.21537	0.764895	0.11828	0.157706	FALSE
% IBA1 Area	Grey Matter	24M_vs_6M	4	0.450473	3.06414	2.61366	0.0218197	0.0436395	TRUE
% IBA1 Area	Grey Matter	30M_vs_6M	4	0.450473	3.61591	3.16543	0.0152009	0.0436395	TRUE
% IBA1 Area	White Matter	12M_vs_6M	4	0.0500833	0.111739	0.0616562	0.115538	0.115538	FALSE
% IBA1 Area	White Matter	18M_vs_6M	4	0.0500833	0.408277	0.358193	0.0614111	0.0818815	FALSE
% IBA1 Area	White Matter	24M_vs_6M	4	0.0500833	1.54873	1.49865	0.00668008	0.0133602	TRUE
% IBA1 Area	White Matter	30M_vs_6M	4	0.0500833	2.06946	2.01937	0.00549538	0.0133602	TRUE
% P2Y12 Area	Grey Matter	12M_vs_6M	4	2.4602	2.75978	0.29958	0.573016	0.573016	FALSE
% P2Y12 Area	Grey Matter	18M_vs_6M	4	2.4602	1.36705	-1.09316	0.190523	0.25403	FALSE
% P2Y12 Area	Grey Matter	24M_vs_6M	4	2.4602	0.681964	-1.77824	0.0145145	0.0317513	TRUE
% P2Y12 Area	Grey Matter	30M_vs_6M	4	2.4602	0.732108	-1.7281	0.0158756	0.0317513	TRUE
% P2Y12 Area	White Matter	12M_vs_6M	4	5.06288	4.28898	-0.773902	0.17929	0.17929	FALSE
% P2Y12 Area	White Matter	18M_vs_6M	4	5.06288	2.50542	-2.55746	0.00675924	0.00901233	TRUE
% P2Y12 Area	White Matter	24M_vs_6M	4	5.06288	1.13818	-3.9247	0.00055531	0.00222123	TRUE
% P2Y12 Area	White Matter	30M_vs_6M	4	5.06288	0.936049	-4.12683	0.00119844	0.00239687	TRUE
% IBA1+P2Y12 Area	Grey Matter	12M_vs_6M	4	0.493375	1.07056	0.577183	0.142309	0.253164	FALSE
% IBA1+P2Y12 Area	Grey Matter	18M_vs_6M	4	0.493375	0.676979	0.183604	0.343971	0.343971	FALSE
% IBA1+P2Y12 Area	Grey Matter	24M_vs_6M	4	0.493375	0.799716	0.306341	0.189873	0.253164	FALSE
% IBA1+P2Y12 Area	Grey Matter	30M_vs_6M	4	0.493375	0.962793	0.469418	0.0535062	0.214025	FALSE
% IBA1+P2Y12 Area	White Matter	12M_vs_6M	4	0.241416	0.554859	0.313443	0.128097	0.128097	FALSE
% IBA1+P2Y12 Area	White Matter	18M_vs_6M	4	0.241416	0.581952	0.340535	0.00821204	0.0164241	TRUE
% IBA1+P2Y12 Area	White Matter	24M_vs_6M	4	0.241416	0.710965	0.469549	0.0217445	0.0289927	TRUE
% IBA1+P2Y12 Area	White Matter	30M_vs_6M	4	0.241416	0.816789	0.575373	0.00188074	0.00752295	TRUE
